# Frequency of MicroRNA Response Elements Identifies Pathologically Relevant Signaling Pathways in Cancers

**DOI:** 10.1101/817098

**Authors:** Asha A. Nair, Xiaojia Tang, Kevin J. Thompson, Krishna R. Kalari, Subbaya Subramanian

## Abstract

Complex interactions between mRNAs and microRNAs influence cellular functions. The interactions between mRNA and microRNAs also determine the post-transcriptional availability of free mRNAs and unbound microRNAs. The microRNAs bind to one or more microRNA Response Elements (MREs) predominantly located on the 3’untranslated regions (3’UTR) of mRNAs. In this study, we leveraged MRE sites and their frequencies in transcriptomes of cancer and matched normal tissues to obtain insights into disease-specific interactions between mRNAs and microRNAs. Toward this, we developed a novel bioinformatics method called ‘ReMIx’ that utilizes RNA-Seq data to quantify MRE frequencies at 3’UTR of genes across the transcriptome. We applied ReMIx to The Cancer Genome Atlas (TCGA) Triple Negative (TN) breast cancer tumor-normal adjacent pairs (N=13) and identified distinctly and differentially expressed MREs specific to the TN tumors. Novel data generated by ReMIx identified candidate mRNAs and microRNAs in the MAPK signaling cascade of the TN tumors. We further analyzed the MAPK endogenous RNA network to establish regulatory microRNA partners, along with interacting protein-coding mRNAs that influence and modulate MAPK signaling in TN breast cancers.
