## Supplementary File 6 for "Frequency of MicroRNA Response Elements Identifies Pathologically Relevant Signaling Pathways in Cancers"

### Sheet: Sheet1
Supplementary file 6: 210 MREs that are significant and differential expressed only in TCGA Triple-Negative tumors (common candidates from DTK and edgeR analyses)
MRE	GeneName	microRNA	Seed_Type	logFC (TN_Tumor.vs.TN_Normal-Adjacent)	logCPM	PValue	FDR
SCN4B@hsa-miR-582-5p@7mer-m8	SCN4B	hsa-miR-582-5p	7mer-m8	3.9929	4.34823	2.17676e-31	1.14204e-26
FZD4@hsa-miR-670-3p@7mer-1a	FZD4	hsa-miR-670-3p	7mer-1a	3.16902	6.62027	5.84771e-24	1.02267e-19
DUSP1@hsa-miR-194-5p@7mer-1a	DUSP1	hsa-miR-194-5p	7mer-1a	3.28009	9.63204	3.25273e-22	2.43792e-18
FZD4@hsa-miR-543@7mer-1a	FZD4	hsa-miR-543	7mer-1a	3.2272	6.69785	9.59928e-22	4.73714e-18
FZD4@hsa-miR-200a-3p@7mer-1a	FZD4	hsa-miR-200a-3p	7mer-1a	3.20606	6.8627	2.90884e-21	1.17394e-17
FZD4@hsa-miR-377-3p@7mer-m8	FZD4	hsa-miR-377-3p	7mer-m8	3.14908	6.31611	3.28256e-21	1.18186e-17
FZD4@hsa-miR-499a-5p@7mer-1a	FZD4	hsa-miR-499a-5p	7mer-1a	3.2329	7.22746	5.32173e-21	1.74503e-17
FZD4@hsa-miR-331-3p@7mer-m8	FZD4	hsa-miR-331-3p	7mer-m8	3.11978	7.67513	1.14237e-20	3.15445e-17
FZD4@hsa-miR-216a-5p@7mer-m8	FZD4	hsa-miR-216a-5p	7mer-m8	3.33038	6.75894	3.05942e-20	7.64346e-17
FZD4@hsa-miR-223-3p@7mer-m8	FZD4	hsa-miR-223-3p	7mer-m8	3.19194	5.31409	6.30242e-20	1.43764e-16
FZD4@hsa-miR-425-5p@7mer-1a	FZD4	hsa-miR-425-5p	7mer-1a	3.0766	5.35334	7.31887e-20	1.56564e-16
ZBTB16@hsa-miR-133a-3p.2@7mer-m8	ZBTB16	hsa-miR-133a-3p.2	7mer-m8	4.97422	5.26491	7.46039e-20	1.56564e-16
DUSP1@hsa-miR-411-5p.1@7mer-m8	DUSP1	hsa-miR-411-5p.1	7mer-m8	3.09305	4.17066	8.48062e-20	1.71129e-16
FZD4@hsa-miR-326@8mer	FZD4	hsa-miR-326	8mer	3.44501	7.3137	1.25086e-19	2.43061e-16
ZBTB16@hsa-miR-330-3p@7mer-m8	ZBTB16	hsa-miR-330-3p	7mer-m8	4.80677	5.33851	1.49303e-19	2.79756e-16
TSHZ2@hsa-miR-124-3p.2@7mer-m8	TSHZ2	hsa-miR-124-3p.2	7mer-m8	3.23298	4.85408	3.72667e-19	6.74206e-16
FZD4@hsa-miR-150-5p@7mer-m8	FZD4	hsa-miR-150-5p	7mer-m8	3.57066	5.11897	7.59153e-19	1.24466e-15
SLIT3@hsa-miR-362-5p@7mer-1a	SLIT3	hsa-miR-362-5p	7mer-1a	3.37438	4.95415	1.26129e-18	2.00526e-15
ZBTB16@hsa-miR-218-5p@7mer-1a	ZBTB16	hsa-miR-218-5p	7mer-1a	4.86054	3.5788	1.87676e-18	2.81326e-15
ZBTB16@hsa-miR-133a-3p.1@7mer-1a	ZBTB16	hsa-miR-133a-3p.1	7mer-1a	5.19586	3.27598	6.56114e-18	8.82642e-15
FZD4@hsa-miR-194-5p@7mer-1a	FZD4	hsa-miR-194-5p	7mer-1a	3.50478	5.27951	9.89957e-18	1.26678e-14
LIFR@hsa-miR-6835-3p@7mer-m8	LIFR	hsa-miR-6835-3p	7mer-m8	3.51036	5.17763	1.03796e-17	1.29658e-14
SCN4B@hsa-miR-139-5p@7mer-m8	SCN4B	hsa-miR-139-5p	7mer-m8	3.82535	4.22992	1.33427e-17	1.55561e-14
FZD4@hsa-miR-488-3p@7mer-1a	FZD4	hsa-miR-488-3p	7mer-1a	3.40554	6.08503	1.74788e-17	1.99353e-14
ZBTB16@hsa-miR-218-5p@7mer-m8	ZBTB16	hsa-miR-218-5p	7mer-m8	4.68379	5.28904	3.33133e-17	3.64121e-14
KLF4@hsa-miR-200c-3p@7mer-m8	KLF4	hsa-miR-200c-3p	7mer-m8	3.36504	6.87132	6.40091e-17	6.3363e-14
FZD4@hsa-miR-375@7mer-1a	FZD4	hsa-miR-375	7mer-1a	3.28645	5.69447	8.17191e-17	7.79526e-14
EBF1@hsa-miR-488-3p@7mer-m8	EBF1	hsa-miR-488-3p	7mer-m8	4.02696	4.40683	9.52304e-17	8.77223e-14
EBF1@hsa-miR-143-3p@7mer-m8	EBF1	hsa-miR-143-3p	7mer-m8	3.77265	5.64683	1.04143e-16	9.33022e-14
HDGF@hsa-miR-873-5p.1@7mer-m8	HDGF	hsa-miR-873-5p.1	7mer-m8	-2.23147	9.30815	1.56353e-16	1.28173e-13
ADCYAP1R1@hsa-miR-485-5p@8mer	ADCYAP1R1	hsa-miR-485-5p	8mer	4.62593	1.94875	2.02089e-16	1.60646e-13
LDB2@hsa-miR-96-5p@7mer-m8	LDB2	hsa-miR-96-5p	7mer-m8	2.74129	4.28234	3.35685e-16	2.55242e-13
FZD4@hsa-miR-582-5p@7mer-1a	FZD4	hsa-miR-582-5p	7mer-1a	3.36057	5.74328	3.71082e-16	2.78108e-13
FZD4@hsa-miR-208a-3p@7mer-1a	FZD4	hsa-miR-208a-3p	7mer-1a	3.4276	5.32758	6.49848e-16	4.5459e-13
DUSP1@hsa-miR-144-3p@7mer-1a	DUSP1	hsa-miR-144-3p	7mer-1a	3.00932	3.80474	8.99303e-16	6.20815e-13
SCN2B@hsa-miR-143-3p@7mer-1a	SCN2B	hsa-miR-143-3p	7mer-1a	4.50564	1.46128	1.08994e-15	7.22705e-13
HDGF@hsa-miR-148a-3p@7mer-m8	HDGF	hsa-miR-148a-3p	7mer-m8	-2.76244	4.15997	1.102e-15	7.22705e-13
ZBTB16@hsa-miR-323a-3p@7mer-m8	ZBTB16	hsa-miR-323a-3p	7mer-m8	5.17276	5.14494	1.8525e-15	1.14343e-12
ADAMTS5@hsa-miR-199a-5p@7mer-m8	ADAMTS5	hsa-miR-199a-5p	7mer-m8	3.52647	3.92523	2.48305e-15	1.49739e-12
ZBTB16@hsa-miR-381-3p@7mer-1a	ZBTB16	hsa-miR-381-3p	7mer-1a	4.57973	4.27804	2.5454e-15	1.5005e-12
LIFR@hsa-miR-218-5p@7mer-m8	LIFR	hsa-miR-218-5p	7mer-m8	3.57388	5.23026	3.31271e-15	1.86883e-12
TSHZ2@hsa-miR-494-3p@7mer-m8	TSHZ2	hsa-miR-494-3p	7mer-m8	2.97028	4.66756	3.68783e-15	2.03665e-12
ZBTB16@hsa-let-7g-5p@7mer-1a	ZBTB16	hsa-let-7g-5p	7mer-1a	4.66658	4.6748	4.85726e-15	2.62717e-12
JAM2@hsa-miR-30b-5p@7mer-m8	JAM2	hsa-miR-30b-5p	7mer-m8	2.58158	5.04045	5.58446e-15	2.90088e-12
NTN4@hsa-miR-140-3p.1@8mer	NTN4	hsa-miR-140-3p.1	8mer	3.00394	6.56436	5.5353e-15	2.90088e-12
ZBTB16@hsa-miR-141-3p@7mer-1a	ZBTB16	hsa-miR-141-3p	7mer-1a	4.86946	3.57118	5.95365e-15	3.06234e-12
FOS@hsa-miR-802@8mer	FOS	hsa-miR-802	8mer	4.38107	5.63717	6.64367e-15	3.38408e-12
LIN7A@hsa-miR-9-5p@7mer-m8	LIN7A	hsa-miR-9-5p	7mer-m8	3.20486	2.80866	7.3895e-15	3.72779e-12
RUNX1T1@hsa-miR-493-5p@7mer-m8	RUNX1T1	hsa-miR-493-5p	7mer-m8	2.89526	4.09018	8.01584e-15	3.96746e-12
ZBTB16@hsa-miR-324-5p@8mer	ZBTB16	hsa-miR-324-5p	8mer	4.81517	5.18554	8.54741e-15	4.19103e-12
ZBTB16@hsa-miR-320a@7mer-m8	ZBTB16	hsa-miR-320a	7mer-m8	5.27762	3.43205	1.15122e-14	5.59245e-12
ZBTB16@hsa-let-7d-5p@8mer	ZBTB16	hsa-let-7d-5p	8mer	4.59654	4.58398	1.2513e-14	6.02287e-12
FLRT2@hsa-miR-101-3p.2@7mer-m8	FLRT2	hsa-miR-101-3p.2	7mer-m8	3.02399	3.80776	1.29543e-14	6.17861e-12
SCN2B@hsa-miR-455-3p.1@7mer-1a	SCN2B	hsa-miR-455-3p.1	7mer-1a	4.23617	2.30077	1.37765e-14	6.39634e-12
RUNX1T1@hsa-miR-383-5p.2@7mer-m8	RUNX1T1	hsa-miR-383-5p.2	7mer-m8	2.52531	4.24288	1.70239e-14	7.76658e-12
GPAM@hsa-miR-9-5p@7mer-m8	GPAM	hsa-miR-9-5p	7mer-m8	4.29138	6.89474	2.04409e-14	8.93692e-12
ZBTB16@hsa-miR-141-3p@7mer-m8	ZBTB16	hsa-miR-141-3p	7mer-m8	4.90675	3.65529	2.33585e-14	9.96343e-12
SCN2B@hsa-miR-133a-3p.1@8mer	SCN2B	hsa-miR-133a-3p.1	8mer	4.98618	1.78687	2.62818e-14	1.112e-11
TGFBR2@hsa-miR-361-5p@7mer-1a	TGFBR2	hsa-miR-361-5p	7mer-1a	2.36211	4.74737	2.81773e-14	1.17327e-11
FZD4@hsa-miR-101-3p.2@8mer	FZD4	hsa-miR-101-3p.2	8mer	3.46949	4.95273	3.03344e-14	1.25314e-11
ZBTB16@hsa-miR-411-5p.2@7mer-1a	ZBTB16	hsa-miR-411-5p.2	7mer-1a	4.74292	5.29677	3.26516e-14	1.31774e-11
FZD4@hsa-let-7d-5p@8mer	FZD4	hsa-let-7d-5p	8mer	3.54916	5.07023	3.4412e-14	1.37819e-11
ZBTB16@hsa-miR-124-3p.2@7mer-1a	ZBTB16	hsa-miR-124-3p.2	7mer-1a	5.73518	2.10064	3.67683e-14	1.4614e-11
SCN2B@hsa-miR-125a-5p@8mer	SCN2B	hsa-miR-125a-5p	8mer	4.77739	1.64799	3.75698e-14	1.48203e-11
ZBTB16@hsa-miR-26a-5p@7mer-1a	ZBTB16	hsa-miR-26a-5p	7mer-1a	4.70136	4.46446	4.66005e-14	1.82455e-11
TSHZ2@hsa-miR-125b-5p@7mer-m8	TSHZ2	hsa-miR-125b-5p	7mer-m8	3.21111	2.87518	4.9099e-14	1.90813e-11
FLRT2@hsa-miR-194-5p@7mer-1a	FLRT2	hsa-miR-194-5p	7mer-1a	2.94599	3.83526	6.35872e-14	2.40007e-11
DUSP1@hsa-miR-379-3p@8mer	DUSP1	hsa-miR-379-3p	8mer	3.51071	3.36441	1.06013e-13	3.86249e-11
TNS1@hsa-miR-519d-3p@7mer-m8	TNS1	hsa-miR-519d-3p	7mer-m8	3.16877	7.11399	1.08488e-13	3.92539e-11
TNS1@hsa-miR-377-3p@7mer-m8	TNS1	hsa-miR-377-3p	7mer-m8	2.81923	9.00814	1.47463e-13	5.19237e-11
RUNX1T1@hsa-miR-222-3p@7mer-1a	RUNX1T1	hsa-miR-222-3p	7mer-1a	2.52608	3.81128	1.64164e-13	5.6488e-11
TSHZ2@hsa-miR-494-3p@8mer	TSHZ2	hsa-miR-494-3p	8mer	2.82426	3.56954	2.06255e-13	6.79269e-11
LDB2@hsa-miR-1306-5p@8mer	LDB2	hsa-miR-1306-5p	8mer	2.61882	4.84131	2.64571e-13	8.56836e-11
ZBTB16@hsa-miR-493-5p@7mer-1a	ZBTB16	hsa-miR-493-5p	7mer-1a	4.63309	3.64131	4.01673e-13	1.21814e-10
LDB2@hsa-miR-340-5p@8mer	LDB2	hsa-miR-340-5p	8mer	2.74372	4.73849	5.3935e-13	1.58084e-10
EN1@hsa-miR-338-3p@7mer-1a	EN1	hsa-miR-338-3p	7mer-1a	-4.11251	6.27096	7.0464e-13	2.00918e-10
CD34@hsa-miR-125a-5p@8mer	CD34	hsa-miR-125a-5p	8mer	2.57742	4.27791	1.05504e-12	2.8386e-10
PPAP2B@hsa-miR-375@7mer-1a	PPAP2B	hsa-miR-375	7mer-1a	2.06553	6.65513	1.63074e-12	4.25655e-10
SVEP1@hsa-miR-493-5p@7mer-m8	SVEP1	hsa-miR-493-5p	7mer-m8	3.33491	5.17575	1.70431e-12	4.38317e-10
ZCCHC24@hsa-miR-329-3p@7mer-1a	ZCCHC24	hsa-miR-329-3p	7mer-1a	2.38706	5.32728	1.80333e-12	4.5928e-10
RUNX1T1@hsa-miR-9-5p@7mer-1a	RUNX1T1	hsa-miR-9-5p	7mer-1a	2.58477	3.72482	2.33803e-12	5.78608e-10
RASD2@hsa-miR-9-5p@7mer-m8	RASD2	hsa-miR-9-5p	7mer-m8	-3.14332	6.00167	2.42237e-12	5.93878e-10
EBF1@hsa-miR-381-3p@7mer-m8	EBF1	hsa-miR-381-3p	7mer-m8	3.83641	4.17228	3.23935e-12	7.62119e-10
TNS1@hsa-miR-1271-5p@7mer-1a	TNS1	hsa-miR-1271-5p	7mer-1a	2.74658	7.0459	3.33485e-12	7.81085e-10
GHR@hsa-miR-129-5p@7mer-m8	GHR	hsa-miR-129-5p	7mer-m8	3.77748	5.40433	3.48376e-12	8.0874e-10
DUSP1@hsa-miR-495-3p@7mer-1a	DUSP1	hsa-miR-495-3p	7mer-1a	3.11564	4.01995	4.64187e-12	1.04075e-09
GHR@hsa-miR-132-3p@7mer-m8	GHR	hsa-miR-132-3p	7mer-m8	3.43069	5.3855	6.04395e-12	1.31009e-09
SYNPO2@hsa-miR-141-3p@7mer-m8	SYNPO2	hsa-miR-141-3p	7mer-m8	3.21962	5.64935	6.5653e-12	1.40591e-09
RASD2@hsa-miR-144-3p@7mer-1a	RASD2	hsa-miR-144-3p	7mer-1a	-2.95823	5.32689	6.7482e-12	1.4392e-09
PPP1R12B@hsa-miR-542-3p@8mer	PPP1R12B	hsa-miR-542-3p	8mer	2.82422	4.95062	9.86498e-12	2.04572e-09
SEMA3C@hsa-miR-181a-5p@7mer-m8	SEMA3C	hsa-miR-181a-5p	7mer-m8	2.57657	5.41981	1.07422e-11	2.20153e-09
PHYHIPL@hsa-miR-599@8mer	PHYHIPL	hsa-miR-599	8mer	2.64374	4.14359	1.20509e-11	2.43173e-09
RASD2@hsa-miR-124-3p.1@7mer-m8	RASD2	hsa-miR-124-3p.1	7mer-m8	-3.10658	5.07832	1.28676e-11	2.56691e-09
RASD2@hsa-miR-24-3p@7mer-m8	RASD2	hsa-miR-24-3p	7mer-m8	-3.50749	5.42967	1.35287e-11	2.67903e-09
SLIT3@hsa-miR-134-5p@7mer-1a	SLIT3	hsa-miR-134-5p	7mer-1a	3.63999	3.82804	1.84466e-11	3.55808e-09
NR2F1@hsa-miR-493-3p@7mer-m8	NR2F1	hsa-miR-493-3p	7mer-m8	2.64952	5.52173	3.46127e-11	6.19781e-09
DUSP1@hsa-miR-141-3p@7mer-m8	DUSP1	hsa-miR-141-3p	7mer-m8	3.3783	3.89983	3.59768e-11	6.42014e-09
FLRT2@hsa-miR-452-5p@7mer-m8	FLRT2	hsa-miR-452-5p	7mer-m8	3.03998	3.6966	3.93566e-11	6.95233e-09
ZCCHC24@hsa-miR-24-3p@8mer	ZCCHC24	hsa-miR-24-3p	8mer	2.28588	6.8991	5.25238e-11	9.03495e-09
SEMA5A@hsa-miR-1-3p@7mer-1a	SEMA5A	hsa-miR-1-3p	7mer-1a	2.31144	5.92817	5.37694e-11	9.15913e-09
ZBTB16@hsa-miR-379-5p@7mer-m8	ZBTB16	hsa-miR-379-5p	7mer-m8	4.69459	4.46925	5.45466e-11	9.26145e-09
LIFR@hsa-miR-384@8mer	LIFR	hsa-miR-384	8mer	3.1183	4.74086	6.28368e-11	1.03998e-08
ZCCHC24@hsa-miR-483-3p.1@7mer-m8	ZCCHC24	hsa-miR-483-3p.1	7mer-m8	2.35126	4.98714	7.52727e-11	1.22645e-08
CELF4@hsa-miR-101-3p.2@7mer-1a	CELF4	hsa-miR-101-3p.2	7mer-1a	-3.75598	2.02753	8.14814e-11	1.32021e-08
EGFLAM@hsa-miR-329-3p@7mer-m8	EGFLAM	hsa-miR-329-3p	7mer-m8	2.54717	3.28718	8.72889e-11	1.39622e-08
SHE@hsa-miR-27a-3p@8mer	SHE	hsa-miR-27a-3p	8mer	2.43508	3.81502	8.76563e-11	1.39784e-08
PPP1R12B@hsa-miR-488-3p@8mer	PPP1R12B	hsa-miR-488-3p	8mer	2.58432	3.34725	8.96343e-11	1.42074e-08
TGFBR2@hsa-miR-665@8mer	TGFBR2	hsa-miR-665	8mer	2.28738	7.44042	9.26131e-11	1.45915e-08
RASD2@hsa-miR-101-3p.1@8mer	RASD2	hsa-miR-101-3p.1	8mer	-3.33496	4.8577	9.32872e-11	1.46536e-08
DIXDC1@hsa-miR-181a-5p@7mer-m8	DIXDC1	hsa-miR-181a-5p	7mer-m8	2.0106	4.26343	1.00887e-10	1.56598e-08
ITPR1@hsa-miR-144-3p@8mer	ITPR1	hsa-miR-144-3p	8mer	2.14976	4.76146	1.10835e-10	1.70028e-08
FANCA@hsa-miR-214-5p@7mer-1a	FANCA	hsa-miR-214-5p	7mer-1a	-3.07158	1.765	1.33727e-10	2.02189e-08
GABBR2@hsa-miR-495-3p@8mer	GABBR2	hsa-miR-495-3p	8mer	-6.32574	3.45168	1.36622e-10	2.04797e-08
RASD2@hsa-miR-1306-5p@7mer-m8	RASD2	hsa-miR-1306-5p	7mer-m8	-3.14493	5.44585	1.3644e-10	2.04797e-08
ZCCHC24@hsa-miR-124-3p.2@7mer-m8	ZCCHC24	hsa-miR-124-3p.2	7mer-m8	2.54072	5.1999	1.48481e-10	2.21309e-08
ZCCHC24@hsa-miR-331-3p@8mer	ZCCHC24	hsa-miR-331-3p	8mer	2.25174	7.01708	1.67825e-10	2.45102e-08
ZCCHC24@hsa-miR-191-5p@7mer-m8	ZCCHC24	hsa-miR-191-5p	7mer-m8	2.34427	6.06773	1.67799e-10	2.45102e-08
CCDC80@hsa-miR-7-5p@7mer-1a	CCDC80	hsa-miR-7-5p	7mer-1a	2.82529	4.65321	2.01378e-10	2.84013e-08
CHMP3@hsa-miR-130a-3p@8mer	CHMP3	hsa-miR-130a-3p	8mer	2.09284	3.39343	2.51542e-10	3.44616e-08
RNF103-CHMP3@hsa-miR-130a-3p@8mer	RNF103-CHMP3	hsa-miR-130a-3p	8mer	2.09284	3.39343	2.51573e-10	3.44616e-08
NTN4@hsa-miR-381-3p@8mer	NTN4	hsa-miR-381-3p	8mer	2.99961	3.4467	3.04113e-10	4.05987e-08
ZCCHC24@hsa-miR-204-5p@7mer-m8	ZCCHC24	hsa-miR-204-5p	7mer-m8	2.40313	5.50725	3.50462e-10	4.54e-08
SYNPO2@hsa-miR-542-3p@7mer-m8	SYNPO2	hsa-miR-542-3p	7mer-m8	3.18679	5.24496	3.55157e-10	4.56778e-08
ZBTB16@hsa-miR-339-5p@7mer-m8	ZBTB16	hsa-miR-339-5p	7mer-m8	4.61046	4.52826	3.94218e-10	4.98377e-08
PTPRB@hsa-miR-377-3p@7mer-m8	PTPRB	hsa-miR-377-3p	7mer-m8	2.23778	4.72047	5.2365e-10	6.22977e-08
ZNF423@hsa-miR-140-3p.1@7mer-m8	ZNF423	hsa-miR-140-3p.1	7mer-m8	2.31023	3.91703	5.8196e-10	6.83055e-08
GABBR2@hsa-miR-519d-3p@8mer	GABBR2	hsa-miR-519d-3p	8mer	-6.01011	3.51319	6.15717e-10	7.16266e-08
SEMA5A@hsa-miR-203a-3p.1@8mer	SEMA5A	hsa-miR-203a-3p.1	8mer	2.37986	4.76746	6.17637e-10	7.1691e-08
ZIC1@hsa-miR-203a-3p.1@7mer-m8	ZIC1	hsa-miR-203a-3p.1	7mer-m8	-4.15598	4.17051	8.77517e-10	9.65176e-08
RBMS3@hsa-miR-208a-3p@7mer-1a	RBMS3	hsa-miR-208a-3p	7mer-1a	2.78891	3.71879	9.91914e-10	1.0686e-07
KCNK5@hsa-miR-1271-5p@7mer-m8	KCNK5	hsa-miR-1271-5p	7mer-m8	-2.90692	4.18113	1.05941e-09	1.13433e-07
FLNC@hsa-miR-377-3p@7mer-m8	FLNC	hsa-miR-377-3p	7mer-m8	3.14311	3.93663	1.40339e-09	1.45635e-07
TSHZ2@hsa-miR-499a-5p@7mer-1a	TSHZ2	hsa-miR-499a-5p	7mer-1a	2.80562	3.16124	1.40458e-09	1.45635e-07
LIN7A@hsa-miR-194-5p@7mer-1a	LIN7A	hsa-miR-194-5p	7mer-1a	3.19997	2.69445	1.67779e-09	1.68631e-07
GHR@hsa-miR-505-3p.2@7mer-1a	GHR	hsa-miR-505-3p.2	7mer-1a	3.32679	5.38934	1.80524e-09	1.78712e-07
TACC1@hsa-miR-212-3p@7mer-1a	TACC1	hsa-miR-212-3p	7mer-1a	2.22656	3.91445	1.8394e-09	1.8174e-07
EHD2@hsa-miR-133a-3p.1@7mer-m8	EHD2	hsa-miR-133a-3p.1	7mer-m8	2.36527	4.34557	1.96972e-09	1.93523e-07
CCDC80@hsa-miR-320a@7mer-m8	CCDC80	hsa-miR-320a	7mer-m8	2.92675	5.53225	2.10885e-09	2.05824e-07
SEMA5A@hsa-miR-519d-3p@7mer-m8	SEMA5A	hsa-miR-519d-3p	7mer-m8	2.34305	5.2256	2.36583e-09	2.28588e-07
GABBR2@hsa-miR-34c-5p@7mer-1a	GABBR2	hsa-miR-34c-5p	7mer-1a	-5.31074	2.21114	2.54304e-09	2.4436e-07
RASD2@hsa-miR-128-3p@7mer-m8	RASD2	hsa-miR-128-3p	7mer-m8	-3.32197	2.81588	4.88714e-09	4.2765e-07
C17orf103@hsa-miR-1197@7mer-m8	C17orf103	hsa-miR-1197	7mer-m8	2.13477	4.6655	5.36564e-09	4.62369e-07
CXorf36@hsa-let-7e-5p@7mer-m8	CXorf36	hsa-let-7e-5p	7mer-m8	2.38937	4.57871	5.815e-09	4.90489e-07
GABBR2@hsa-miR-875-5p@7mer-m8	GABBR2	hsa-miR-875-5p	7mer-m8	-5.72701	3.22329	6.86286e-09	5.68815e-07
C17orf103@hsa-miR-125b-5p@7mer-m8	C17orf103	hsa-miR-125b-5p	7mer-m8	2.12754	4.08998	6.91807e-09	5.72487e-07
KCNK5@hsa-miR-331-3p@7mer-m8	KCNK5	hsa-miR-331-3p	7mer-m8	-2.69945	6.69356	7.48772e-09	6.10954e-07
GABBR2@hsa-miR-1306-5p@8mer	GABBR2	hsa-miR-1306-5p	8mer	-5.62002	2.25282	7.54397e-09	6.13082e-07
PPP1R12B@hsa-miR-181a-5p@8mer	PPP1R12B	hsa-miR-181a-5p	8mer	2.76053	4.11269	1.17983e-08	8.99708e-07
FLRT2@hsa-miR-10b-5p@7mer-m8	FLRT2	hsa-miR-10b-5p	7mer-m8	2.5788	3.36366	1.22058e-08	9.22737e-07
GABBR2@hsa-miR-128-3p@7mer-m8	GABBR2	hsa-miR-128-3p	7mer-m8	-5.27657	2.01028	1.51848e-08	1.11653e-06
KLF9@hsa-miR-519d-3p@7mer-m8	KLF9	hsa-miR-519d-3p	7mer-m8	2.02857	5.7012	1.89275e-08	1.36218e-06
DIXDC1@hsa-miR-9-5p@8mer	DIXDC1	hsa-miR-9-5p	8mer	2.05748	4.60893	2.14287e-08	1.5111e-06
EN1@hsa-miR-374b-5p@8mer	EN1	hsa-miR-374b-5p	8mer	-3.86304	1.23714	2.26805e-08	1.5887e-06
LRRC15@hsa-miR-185-5p@7mer-m8	LRRC15	hsa-miR-185-5p	7mer-m8	-2.90246	6.12106	2.71243e-08	1.86755e-06
ZNF423@hsa-miR-216a-5p@7mer-1a	ZNF423	hsa-miR-216a-5p	7mer-1a	2.02514	4.21591	3.09312e-08	2.10208e-06
IMPA2@hsa-miR-146a-5p@7mer-1a	IMPA2	hsa-miR-146a-5p	7mer-1a	-2.26869	7.24983	3.53446e-08	2.35026e-06
PTGER3@hsa-miR-128-3p@7mer-1a	PTGER3	hsa-miR-128-3p	7mer-1a	3.16954	5.29759	3.82188e-08	2.5222e-06
ARRB1@hsa-miR-296-5p@7mer-m8	ARRB1	hsa-miR-296-5p	7mer-m8	2.28188	3.58458	4.04888e-08	2.66196e-06
PPP1R12B@hsa-miR-200b-3p@7mer-m8	PPP1R12B	hsa-miR-200b-3p	7mer-m8	2.71171	4.72263	4.1951e-08	2.73836e-06
KCNK5@hsa-miR-760@8mer	KCNK5	hsa-miR-760	8mer	-2.47646	5.0864	6.48668e-08	4.0038e-06
GABBR2@hsa-miR-326@8mer	GABBR2	hsa-miR-326	8mer	-5.12398	2.07697	6.91833e-08	4.21011e-06
POU4F1@hsa-miR-375@7mer-1a	POU4F1	hsa-miR-375	7mer-1a	-5.26009	1.89612	8.5914e-08	5.12214e-06
CCM2L@hsa-miR-665@7mer-1a	CCM2L	hsa-miR-665	7mer-1a	2.23135	3.55063	9.54827e-08	5.61397e-06
INHBA@hsa-miR-203a-3p.1@7mer-m8	INHBA	hsa-miR-203a-3p.1	7mer-m8	-2.23996	4.35173	1.89738e-07	1.01165e-05
CCDC80@hsa-miR-145-5p@7mer-m8	CCDC80	hsa-miR-145-5p	7mer-m8	2.87048	5.60591	2.02488e-07	1.06896e-05
LIFR@hsa-miR-30b-5p@8mer	LIFR	hsa-miR-30b-5p	8mer	2.6684	4.3328	2.07981e-07	1.09188e-05
KCNK5@hsa-miR-339-5p@7mer-m8	KCNK5	hsa-miR-339-5p	7mer-m8	-2.71717	5.34935	2.08115e-07	1.09188e-05
LIFR@hsa-miR-136-5p@8mer	LIFR	hsa-miR-136-5p	8mer	2.69689	4.71647	2.56423e-07	1.30868e-05
TACC1@hsa-miR-448@7mer-m8	TACC1	hsa-miR-448	7mer-m8	2.18341	4.81914	2.83275e-07	1.43042e-05
LRRC15@hsa-miR-146a-5p@7mer-m8	LRRC15	hsa-miR-146a-5p	7mer-m8	-2.85456	4.45593	3.10289e-07	1.54306e-05
TACC1@hsa-miR-30b-5p@7mer-m8	TACC1	hsa-miR-30b-5p	7mer-m8	2.10466	5.12219	3.64908e-07	1.76451e-05
PTGER3@hsa-miR-151a-3p@7mer-m8	PTGER3	hsa-miR-151a-3p	7mer-m8	3.22411	3.9252	4.51129e-07	2.11137e-05
GABBR2@hsa-miR-1-3p@7mer-m8	GABBR2	hsa-miR-1-3p	7mer-m8	-4.72133	1.65454	5.35914e-07	2.43646e-05
PPAP2B@hsa-miR-128-3p@7mer-1a	PPAP2B	hsa-miR-128-3p	7mer-1a	2.13084	4.47447	5.38493e-07	2.44066e-05
DPYSL5@hsa-miR-582-5p@7mer-m8	DPYSL5	hsa-miR-582-5p	7mer-m8	-5.76549	1.66232	5.46122e-07	2.47002e-05
GABBR2@hsa-miR-24-3p@7mer-m8	GABBR2	hsa-miR-24-3p	7mer-m8	-5.22843	0.811253	6.3824e-07	2.78421e-05
CACNA2D1@hsa-miR-429@7mer-m8	CACNA2D1	hsa-miR-429	7mer-m8	2.22556	3.86647	9.17379e-07	3.75748e-05
ZIC4@hsa-miR-184@7mer-1a	ZIC4	hsa-miR-184	7mer-1a	-4.08064	0.856079	1.01197e-06	4.08724e-05
CELF4@hsa-miR-30a-5p@8mer	CELF4	hsa-miR-30a-5p	8mer	-3.3107	2.06801	1.73617e-06	6.44187e-05
SLC26A9@hsa-miR-543@7mer-1a	SLC26A9	hsa-miR-543	7mer-1a	-5.3966	0.930445	2.02482e-06	7.27121e-05
ZDHHC18@hsa-miR-143-3p@7mer-1a	ZDHHC18	hsa-miR-143-3p	7mer-1a	-3.06241	0.68362	2.10516e-06	7.53907e-05
PRICKLE2@hsa-miR-802@7mer-1a	PRICKLE2	hsa-miR-802	7mer-1a	2.17194	4.77041	2.26837e-06	8.04122e-05
IGF1@hsa-miR-142-5p@8mer	IGF1	hsa-miR-142-5p	8mer	2.78507	4.14256	5.71702e-06	0.000173078
GABBR2@hsa-miR-455-3p.1@7mer-m8	GABBR2	hsa-miR-455-3p.1	7mer-m8	-4.6367	1.57937	8.43816e-06	0.000237632
PRICKLE2@hsa-miR-665@7mer-1a	PRICKLE2	hsa-miR-665	7mer-1a	2.06352	4.79328	1.0367e-05	0.000281435
ERBB4@hsa-miR-129-5p@7mer-1a	ERBB4	hsa-miR-129-5p	7mer-1a	3.0632	3.2721	1.04578e-05	0.000283362
COL5A1@hsa-miR-31-5p@8mer	COL5A1	hsa-miR-31-5p	8mer	-2.0718	1.62961	1.22397e-05	0.000319741
THSD4@hsa-miR-379-3p@7mer-1a	THSD4	hsa-miR-379-3p	7mer-1a	2.15709	5.12727	1.28512e-05	0.000331974
SYBU@hsa-miR-19a-3p@7mer-m8	SYBU	hsa-miR-19a-3p	7mer-m8	2.5735	0.804068	1.41563e-05	0.000359318
DCLK1@hsa-miR-411-5p.2@7mer-1a	DCLK1	hsa-miR-411-5p.2	7mer-1a	2.22504	4.31603	1.4357e-05	0.000362899
THSD4@hsa-miR-142-3p.1@7mer-1a	THSD4	hsa-miR-142-3p.1	7mer-1a	2.03111	6.38885	1.5588e-05	0.000387045
ERBB4@hsa-miR-144-3p@7mer-1a	ERBB4	hsa-miR-144-3p	7mer-1a	2.59094	3.34167	1.90758e-05	0.0004572
DACH1@hsa-miR-655-3p@8mer	DACH1	hsa-miR-655-3p	8mer	2.43447	3.93121	2.0183e-05	0.000479791
SLC16A10@hsa-miR-1193@7mer-m8	SLC16A10	hsa-miR-1193	7mer-m8	-2.30688	2.86625	2.12475e-05	0.000499775
ERBB4@hsa-miR-362-5p@7mer-m8	ERBB4	hsa-miR-362-5p	7mer-m8	2.73405	3.95454	2.14603e-05	0.000503764
ERBB4@hsa-miR-323a-3p@7mer-m8	ERBB4	hsa-miR-323a-3p	7mer-m8	2.97187	4.81974	2.20066e-05	0.000513844
IGF1@hsa-miR-488-3p@8mer	IGF1	hsa-miR-488-3p	8mer	2.83825	4.04147	2.38176e-05	0.000547107
ZIC4@hsa-miR-452-5p@7mer-m8	ZIC4	hsa-miR-452-5p	7mer-m8	-2.77735	1.00746	3.55434e-05	0.000753752
ERBB4@hsa-miR-122-5p@7mer-1a	ERBB4	hsa-miR-122-5p	7mer-1a	2.73634	4.34494	3.85853e-05	0.000804923
ABCA13@hsa-miR-421@7mer-1a	ABCA13	hsa-miR-421	7mer-1a	-3.45069	2.13644	6.0357e-05	0.00114072
THSD4@hsa-miR-204-5p@7mer-m8	THSD4	hsa-miR-204-5p	7mer-m8	2.13999	5.72989	6.20247e-05	0.00116094
DCLK1@hsa-miR-216b-5p@7mer-m8	DCLK1	hsa-miR-216b-5p	7mer-m8	2.25217	3.39109	6.2757e-05	0.0011709
THSD4@hsa-miR-202-5p@7mer-1a	THSD4	hsa-miR-202-5p	7mer-1a	2.15291	4.45242	7.37045e-05	0.00133819
ERBB4@hsa-miR-194-5p@7mer-1a	ERBB4	hsa-miR-194-5p	7mer-1a	2.70062	4.65812	7.41928e-05	0.0013455
ERBB4@hsa-miR-495-3p@7mer-1a	ERBB4	hsa-miR-495-3p	7mer-1a	2.72911	5.21648	8.62743e-05	0.00152609
AFF3@hsa-miR-379-3p@7mer-m8	AFF3	hsa-miR-379-3p	7mer-m8	2.21428	4.56651	9.91629e-05	0.00170569
ZDHHC18@hsa-miR-132-3p@7mer-m8	ZDHHC18	hsa-miR-132-3p	7mer-m8	-2.05164	0.458426	0.00010448	0.00177741
AFF3@hsa-miR-200b-3p@8mer	AFF3	hsa-miR-200b-3p	8mer	2.5349	4.47121	0.000139586	0.00225806
CNNM1@hsa-miR-125b-5p@7mer-m8	CNNM1	hsa-miR-125b-5p	7mer-m8	-2.13228	2.1778	0.000184887	0.00281734
GABBR2@hsa-miR-323a-3p@7mer-1a	GABBR2	hsa-miR-323a-3p	7mer-1a	-4.25542	0.345174	0.000281598	0.00393764
AFF3@hsa-miR-369-3p@8mer	AFF3	hsa-miR-369-3p	8mer	2.11567	4.3924	0.00030116	0.00414491
SLC7A2@hsa-miR-504-5p.1@7mer-m8	SLC7A2	hsa-miR-504-5p.1	7mer-m8	2.25471	6.26533	0.000335684	0.00449851
PGBD5@hsa-miR-140-3p.2@7mer-m8	PGBD5	hsa-miR-140-3p.2	7mer-m8	-2.81094	0.768512	0.000386055	0.00499216
CNNM1@hsa-miR-149-5p@8mer	CNNM1	hsa-miR-149-5p	8mer	-2.04448	1.87281	0.000446955	0.00559653
TMEM158@hsa-miR-133a-3p.2@7mer-1a	TMEM158	hsa-miR-133a-3p.2	7mer-1a	-2.2434	0.438606	0.00067345	0.00769604
TNFRSF9@hsa-miR-494-3p@7mer-m8	TNFRSF9	hsa-miR-494-3p	7mer-m8	-2.51203	1.41126	0.00114626	0.0116797
CAMKV@hsa-miR-342-3p@7mer-m8	CAMKV	hsa-miR-342-3p	7mer-m8	-2.92549	0.737457	0.00122418	0.0122847
CAMKV@hsa-miR-532-3p@8mer	CAMKV	hsa-miR-532-3p	8mer	-2.98384	1.0605	0.00159228	0.0150602
SLC24A2@hsa-miR-377-3p@7mer-1a	SLC24A2	hsa-miR-377-3p	7mer-1a	-2.03205	0.821606	0.00209571	0.0184576
SLC7A2@hsa-miR-1271-5p@8mer	SLC7A2	hsa-miR-1271-5p	8mer	2.08551	4.92595	0.00254259	0.0213846
CNTNAP2@hsa-miR-874-3p@8mer	CNTNAP2	hsa-miR-874-3p	8mer	-2.47352	2.1214	0.0054845	0.0380212
