## Supplementary File 7 for "Frequency of MicroRNA Response Elements Identifies Pathologically Relevant Signaling Pathways in Cancers"

### Sheet: Sheet1
Supplementary file 7: 68 mRNAs that are both differentially expressed and have interacting MRE sites for miRNA regulation
					TN_Tumor													TN_Normal-Adjacent
GeneName	logFC	logCPM	PValue	FDR	TCGA.BH.A1FC.11A.32R.A13Q.07.TN_Normal	TCGA.BH.A1EW.11B.33R.A137.07.TN_Normal	TCGA.E2.A158.11A.22R.A12D.07.TN_Normal	TCGA.BH.A1F6.11B.94R.A13Q.07.TN_Normal	TCGA.E2.A1LH.11A.22R.A14D.07.TN_Normal	TCGA.E2.A1LS.11A.32R.A157.07.TN_Normal	TCGA.BH.A0E0.11A.13R.A089.07.TN_Normal	TCGA.BH.A0B3.11B.21R.A089.07.TN_Normal	TCGA.E2.A1L7.11A.33R.A144.07.TN_Normal	TCGA.BH.A0BW.11A.12R.A115.07.TN_Normal	TCGA.GI.A2C9.11A.22R.A21T.07.TN_Normal	TCGA.BH.A18Q.11A.34R.A12D.07.TN_Normal	TCGA.BH.A18V.11A.52R.A12D.07.TN_Normal	TCGA.BH.A1FC.01A.11R.A13Q.07.TN_Tumor	TCGA.BH.A1EW.01A.11R.A137.07.TN_Tumor	TCGA.E2.A158.01A.11R.A12D.07.TN_Tumor	TCGA.BH.A1F6.01A.11R.A13Q.07.TN_Tumor	TCGA.E2.A1LH.01A.11R.A14D.07.TN_Tumor	TCGA.E2.A1LS.01A.12R.A157.07.TN_Tumor	TCGA.BH.A0E0.01A.11R.A056.07.TN_Tumor	TCGA.BH.A0B3.01A.11R.A056.07.TN_Tumor	TCGA.E2.A1L7.01A.11R.A144.07.TN_Tumor	TCGA.BH.A0BW.01A.11R.A115.07.TN_Tumor	TCGA.GI.A2C9.01A.11R.A21T.07.TN_Tumor	TCGA.BH.A18Q.01A.12R.A12D.07.TN_Tumor	TCGA.BH.A18V.01A.11R.A12D.07.TN_Tumor
SCN2B	5.995	1.81658	3.21e-20	7.61e-18	74	386	164	439	408	69	495	298	446	323	438	679	335	0	24	1	13	2	0	0	3	4	2	68	42	5
ZBTB16	5.56837	3.44919	5.66e-27	1.01e-23	167	1135	722	578	363	1534	972	1216	4084	179	1749	1353	171	0	45	5	8	1	8	12	10	110	14	28	172	14
ERBB4	4.49095	5.11579	7.54e-10	2.23e-08	1211	6203	444	2822	4590	928	2947	11139	3004	1002	1737	7618	738	1	2191	3	59	4	245	77	74	1569	104	227	838	16
FOS	4.32018	10.1426	6.49e-22	2.21e-19	61678	176725	107060	21731	125519	172368	39882	67563	23480	120521	349738	73403	89837	1061	5383	4861	3895	2551	2992	4146	2523	5981	2439	8453	6437	5438
ADCYAP1R1	4.2674	3.20136	2.86e-22	1.08e-19	336	1139	762	1121	231	2732	361	751	418	1019	945	1193	467	10	237	46	23	31	60	25	18	17	10	30	110	44
SCN4B	3.94164	4.74456	9.27e-28	1.95e-24	1055	2557	1451	4191	2762	3024	2931	2627	2248	1320	3199	4307	1764	14	335	97	88	139	146	55	80	182	147	434	522	160
SVEP1	3.84626	6.76972	3e-20	7.29e-18	7677	23867	9934	27858	1063	16918	1920	6382	9510	6921	13844	11261	4814	213	4388	186	585	274	301	117	628	612	218	1050	1608	619
DACH1	3.71763	4.16634	4.17e-13	2.42e-11	1007	4595	533	1700	2071	765	1228	2887	1503	1199	1150	2645	313	16	2192	9	46	36	34	439	45	289	268	121	165	37
LIFR	3.64601	6.8505	4.09e-18	6.38e-16	6877	21504	8389	23691	3662	8679	2763	14984	14922	7229	14474	18302	1864	408	3981	140	932	203	199	170	418	728	6579	1161	1539	550
AFF3	3.64217	6.06923	1.58e-09	4.36e-08	2128	18394	1625	6278	7686	1347	9655	9852	6723	2110	2234	10375	1298	112	6856	5	116	99	264	253	149	3815	2786	290	1130	91
ADAMTS5	3.57113	6.00668	1.7e-24	1.23e-21	2558	9139	4944	19708	2832	9210	2364	4580	2717	3863	8039	12306	2028	711	385	325	370	308	155	86	337	230	297	703	887	2061
GHR	3.49634	6.19203	3.82e-11	1.52e-09	2999	8209	9034	14959	1796	30863	2236	3809	2017	1272	3269	5972	1322	79	935	75	297	152	142	725	150	832	215	235	769	704
LIN7A	3.48318	1.42158	1.25e-15	1.19e-13	109	476	105	252	256	332	448	243	320	66	137	406	117	41	67	4	10	10	6	9	13	35	19	18	27	17
SLC7A2	3.4801	6.3782	9.13e-16	8.87e-14	2941	20355	1985	8668	2606	1819	22121	4124	10100	3270	4702	5787	3421	150	8223	248	302	158	164	451	124	9414	112	1067	682	179
GPAM	3.4726	8.18202	2.47e-13	1.49e-11	8772	16996	29744	69266	2505	163413	5569	24997	2652	2347	4781	22535	4644	829	1499	1663	480	408	615	1251	505	825	574	803	1629	756
SYNPO2	3.45911	7.36533	8.69e-15	7.03e-13	13060	18628	34269	33069	4823	7752	4353	11816	13518	8586	16177	19818	3869	374	6092	323	654	598	389	832	564	2185	1294	667	3145	585
DUSP1	3.44634	8.84931	4.06e-24	2.23e-21	22937	72672	43404	24757	29683	63688	21535	22715	24115	46440	126111	35188	34050	1895	5605	1328	4338	1733	1986	1069	2408	4664	4072	6928	4073	5088
EBF1	3.43919	5.79104	1.16e-17	1.68e-15	2934	4729	5937	11810	608	20446	1558	3703	1444	1771	5274	4841	2313	220	486	146	233	308	376	217	253	316	210	268	402	430
TSHZ2	3.33845	5.69385	9.49e-29	3.51e-25	1977	7528	2171	7853	4008	2954	3682	5045	6756	4491	6437	9826	2804	341	1392	123	334	278	486	116	548	473	468	191	1280	503
PTGER3	3.33052	5.74177	1.26e-12	6.68e-11	2560	12319	5484	12675	809	17480	959	2790	2460	924	3023	3562	1843	137	1623	34	241	218	372	124	692	1319	96	172	335	242
NTN4	3.28496	7.30809	1.56e-15	1.44e-13	11259	18389	5507	26270	19900	2441	14145	21889	9980	12903	19400	26055	7480	1494	3728	142	1297	279	1681	1027	2385	462	1421	812	3274	3054
IGF1	3.25262	6.24006	3.17e-11	1.28e-09	3468	9141	8907	15481	515	22399	1342	4505	3350	3761	7406	5438	2465	177	5630	108	753	418	436	116	282	420	475	292	778	747
DCLK1	3.14444	5.37466	1.09e-11	4.83e-10	2032	4940	3029	8649	574	4490	2572	3319	2577	3989	6207	5364	1317	173	1695	53	201	145	162	80	211	1654	388	490	2060	346
SEMA3C	3.10451	7.45092	7.05e-13	3.86e-11	5820	30027	9096	41060	14855	12274	8180	15151	13328	9717	20779	36535	3917	239	4327	179	1272	446	381	883	2367	2476	8148	3126	4248	2174
FLRT2	3.02249	4.99592	1.47e-14	1.11e-12	1429	2540	4340	6297	1333	4506	953	2877	1825	2739	3203	4462	884	321	777	74	208	209	115	122	191	211	171	802	631	367
NR2F1	2.96289	4.30644	2.17e-18	3.44e-16	1121	3553	832	1580	861	1561	649	2430	1412	824	1700	5934	2335	111	471	63	183	164	46	54	448	332	267	226	382	143
FZD4	2.89865	7.20916	1.31e-17	1.86e-15	9979	20587	20705	33943	3592	33722	4470	13099	5194	5190	9477	9687	4802	980	3102	1188	878	697	1109	615	1034	1944	947	1401	1377	1521
RBMS3	2.87344	5.35636	3.59e-14	2.56e-12	2181	5273	3189	8667	1536	6195	1890	2853	2807	2427	4445	5582	1387	168	972	123	254	210	349	162	414	460	637	460	598	2386
KLF4	2.8145	6.99798	5.73e-15	4.78e-13	6044	11507	14635	15716	2343	26472	3496	3123	3480	6058	48070	9397	5224	1354	1610	315	1586	356	944	412	1111	776	1338	1539	1225	1222
ITPR1	2.80122	6.72841	1.84e-13	1.14e-11	4801	13936	6049	13636	11649	4578	5951	15626	7963	5625	10449	22614	2303	1066	6742	539	620	364	280	215	1109	2147	3212	1338	2223	1987
RUNX1T1	2.75439	3.77418	4.88e-14	3.36e-12	715	1798	1340	2649	389	1929	367	1396	451	940	1678	2166	640	82	200	59	154	134	117	65	247	248	118	155	188	165
TNS1	2.73425	9.32733	3.13e-10	1.01e-08	23749	42392	83303	97849	16442	240198	19245	45743	24022	19760	43972	58364	15920	4565	11503	1204	2597	2207	3906	1719	7699	5083	8892	7344	11648	7077
LDB2	2.72071	5.24942	1.1e-18	1.77e-16	3713	3888	2678	6335	803	6294	1124	3523	2657	1922	4886	3826	2393	398	1059	258	283	316	622	138	347	410	472	353	538	522
THSD4	2.7115	6.32091	6.01e-09	1.43e-07	3331	27135	2209	6658	8293	526	7624	9507	9447	2728	5367	10873	2248	182	10582	336	343	261	1429	155	393	1342	1383	1501	2006	601
SHE	2.70118	4.5735	1.2e-11	5.28e-10	2943	3175	1809	4902	609	2580	564	2018	1440	1261	3767	2292	620	173	968	110	183	193	268	205	181	295	167	139	444	308
JAM2	2.68048	4.39347	9.04e-15	7.25e-13	1747	2129	1150	3836	760	1838	947	2027	1977	1189	3003	2165	1175	1298	782	104	131	281	249	130	148	213	123	212	253	230
ZCCHC24	2.60589	6.16707	4.2e-12	2.01e-10	5588	8594	6770	10693	2068	14064	2393	5175	2744	3882	8244	6752	3789	555	2137	357	685	543	390	397	1097	2655	710	696	943	965
SLIT3	2.59769	6.72562	1.6e-10	5.54e-09	6731	9746	16241	19649	1120	14564	1688	6568	6372	6418	13128	13659	4001	1238	3878	414	1065	572	370	434	1004	1207	494	2224	1452	2351
PPP1R12B	2.57942	7.24898	9.08e-18	1.35e-15	7248	19019	25102	26543	5664	8569	3127	17347	9102	8417	13370	25288	5647	999	3314	1738	1324	745	1460	1155	1605	1768	2356	1266	5614	1083
ZNF423	2.57311	3.8589	9.75e-11	3.57e-09	959	1212	1857	2270	545	2112	537	1029	958	713	1515	1744	484	102	543	72	120	152	105	77	179	378	115	142	192	291
CXorf36	2.50468	5.63823	4.43e-13	2.55e-11	5066	4807	3084	9929	1131	6338	1564	4093	4600	2171	6631	4496	2722	428	2186	330	600	503	690	498	508	521	490	367	775	836
SEMA5A	2.50214	6.04542	1.69e-15	1.55e-13	1728	13164	1099	12303	4796	1193	4155	6843	8688	7109	5768	13556	2821	636	2398	306	365	499	446	406	730	1183	319	1254	1339	3049
CD34	2.47039	7.3767	6.02e-12	2.79e-10	13543	10884	18338	35152	3161	20676	4756	12714	9861	7290	28255	12965	10027	2259	4526	1068	1471	1486	1988	1299	1658	1797	2366	1521	2558	2295
FLNC	2.46749	5.36645	1.09e-07	1.93e-06	1278	1611	15147	2320	483	2373	468	2465	2589	1821	5607	2840	1391	388	1057	103	478	130	26	76	952	241	407	544	326	517
CACNA2D1	2.41099	3.6134	8.5e-06	9.07e-05	672	1810	994	3316	312	3215	219	648	614	533	752	1119	15	108	234	410	120	17	10	29	115	120	104	264	351	565
TGFBR2	2.37948	8.19985	1.8e-13	1.12e-11	21854	32443	24831	65173	8302	41012	5161	24865	25377	17577	43748	25124	5092	3444	10857	1652	4382	1666	5748	990	3550	3267	4128	4201	4810	4364
EGFLAM	2.3304	4.38214	3.91e-15	3.37e-13	1313	2544	1119	2860	586	2993	2240	1419	2327	806	1946	1707	1065	272	824	148	331	185	175	543	289	307	148	238	283	339
PRICKLE2	2.30967	5.63878	6.43e-09	1.52e-07	1772	5441	2709	7446	3289	10978	1825	3294	3711	1900	3674	6571	1574	302	3708	69	820	912	542	144	708	727	625	1002	481	1782
PTPRB	2.20166	6.14583	3.76e-10	1.19e-08	6157	9641	6364	17975	1205	6884	998	5598	5574	3130	10050	6200	1330	655	5074	955	569	506	972	298	802	889	1255	725	1288	921
EHD2	2.12175	7.72195	2.83e-07	4.55e-06	14495	10681	24616	32058	6067	49346	8799	10533	12013	7324	18373	13371	12059	1581	4296	936	2942	2287	920	1765	5599	2797	4944	5967	2910	2881
DIXDC1	2.08599	5.78331	4.88e-13	2.78e-11	2549	7827	4528	8843	3271	7632	2257	5706	3107	2327	4622	6720	1389	502	2203	1681	867	536	234	278	675	699	970	1736	1984	894
KLF9	2.08182	6.57753	1.76e-13	1.1e-11	4049	11498	8646	9086	2101	7685	6163	5304	14510	7430	15574	9288	3276	1586	2760	647	1652	721	1816	484	1162	1929	3347	1903	1678	1419
TACC1	2.05859	7.4972	2.08e-10	7.01e-09	11612	21679	13669	35302	4000	30377	4982	15098	11870	9194	20717	19312	4438	3910	7273	1682	1991	1051	1060	911	2731	2506	6199	4771	4215	3282
INHBA	-2.14977	3.66349	9.56e-06	9.99e-05	69	197	513	398	77	234	64	141	74	666	478	199	25	699	713	164	844	193	290	162	2172	825	1632	1655	305	3369
KCNK5	-2.16468	5.18297	4.44e-10	1.38e-08	506	474	468	265	982	341	176	339	476	844	923	631	446	867	533	10224	1009	1095	1349	703	2833	361	4026	7430	2184	7591
CELF4	-2.36746	1.99069	1.49e-05	0.000146488	17	135	42	47	29	18	46	40	29	36	58	66	33	410	29	612	219	518	153	195	156	1191	104	32	56	138
SLC16A10	-2.42069	1.68322	1.39e-05	0.000137947	13	80	97	45	21	121	11	20	15	72	29	47	45	345	196	381	143	51	13	402	105	170	68	162	921	214
RASD2	-2.58044	5.63133	1.66e-09	4.53e-08	441	514	149	592	643	234	354	911	354	1439	689	713	590	2867	356	2485	4338	6128	3446	4543	6616	204	1154	8958	3954	2267
LRRC15	-2.61375	5.36917	1.33e-07	2.31e-06	318	740	706	1120	19	360	52	711	78	1223	1340	1303	478	4832	1062	865	1925	1334	1565	393	3941	2719	2389	14266	634	10031
FANCA	-2.81763	4.46205	6.57e-17	8.16e-15	124	686	103	213	64	112	182	260	425	928	291	283	111	2847	849	1641	2226	386	429	392	1650	1398	3932	934	2154	5749
CAMKV	-2.86624	-0.408926	0.000170135	0.00121744	0	14	3	5	0	2	11	3	8	12	12	1	0	68	3	31	407	1	15	40	3	54	4	21	84	24
TNFRSF9	-2.94703	1.88035	4.02e-11	1.59e-09	37	39	5	21	49	12	19	25	31	656	50	18	9	978	127	46	176	344	31	70	280	254	450	199	143	429
ZIC4	-3.29451	1.31128	1.04e-09	2.97e-08	7	2	27	18	11	23	6	23	4	70	29	18	2	176	1	428	94	11	261	121	374	1	493	302	293	248
EN1	-3.57084	5.51903	5.29e-12	2.48e-10	393	248	559	197	254	271	325	228	66	155	240	147	192	7566	20	8017	2855	3843	1631	3079	7341	47	1390	3316	4495	7466
ZIC1	-3.71998	3.28152	5.78e-13	3.23e-11	46	11	49	18	35	45	49	20	1	139	114	54	62	1144	2	1817	389	55	1282	733	1376	0	1774	805	641	1169
GABBR2	-4.34818	3.22211	2.61e-08	5.36e-07	4	8	3	34	10	5	7	14	10	55	54	65	4	1059	2	91	80	2056	102	190	3499	9	1442	513	58	1087
POU4F1	-4.51149	1.62343	2.15e-06	2.71e-05	3	19	62	0	1	0	2	2	1	21	5	1	4	367	13	1497	218	5	56	1	20	2	8	771	388	608
DPYSL5	-5.08468	2.0486	1.5e-08	3.22e-07	1	7	87	2	1	0	2	0	2	3	1	2	3	4	2	2247	150	6	1	193	39	1477	1	87	499	159
