## Supplementary File 8 for "Frequency of MicroRNA Response Elements Identifies Pathologically Relevant Signaling Pathways in Cancers"

### Sheet: Sheet1
Supplementary file 8: 64 miRNAs that are both differentially expressed and participate in MRE mediated gene expression regulation according to ReMIx analysis
					TN_Tumor													TN_Normal-Adjacent
mature miRNA	miRNA	logFC	P.Value	adj.P.Val	TCGA-BH-A0B3-01A-11R-A057-13_mirna	TCGA-BH-A0BW-01A-11R-A114-13_mirna	TCGA-BH-A0E0-01A-11R-A057-13_mirna	TCGA-BH-A18Q-01A-12R-A12C-13_mirna	TCGA-BH-A18V-01A-11R-A12C-13_mirna	TCGA-BH-A1EW-01A-11R-A136-13_mirna	TCGA-BH-A1F6-01A-11R-A13P-13_mirna	TCGA-BH-A1FC-01A-11R-A13P-13_mirna	TCGA-E2-A158-01A-11R-A12C-13_mirna	TCGA-E2-A1L7-01A-11R-A143-13_mirna	TCGA-E2-A1LH-01A-11R-A14C-13_mirna	TCGA-E2-A1LS-01A-12R-A156-13_mirna	TCGA-GI-A2C9-01A-11R-A21U-13_mirna	TCGA-BH-A0B3-11B-21R-A090-13_mirna	TCGA-BH-A0BW-11A-12R-A114-13_mirna	TCGA-BH-A18Q-11A-34R-A12C-13_mirna	TCGA-BH-A1EW-11B-33R-A136-13_mirna	TCGA-BH-A1F6-11B-94R-A13P-13_mirna	TCGA-BH-A1FC-11A-32R-A13P-13_mirna	TCGA-E2-A158-11A-22R-A12C-13_mirna	TCGA-E2-A1L7-11A-33R-A143-13_mirna	TCGA-E2-A1LH-11A-22R-A14C-13_mirna	TCGA-E2-A1LS-11A-32R-A156-13_mirna	TCGA-GI-A2C9-11A-22R-A21U-13_mirna
hsa-mir-142	hsa-miR-142-5p	7.16	1.59e-06	3.47e-05	144.32	214.13	227.63	83.48	124.56	95.68	113.77	375.82	27.23	228.6	170.26	21.41	32.47	53.97	146.2	12.9	12.56	7.45	22.84	22	55.32	26.58	15.75	22.86
hsa-mir-361	hsa-miR-361-5p	8.75	4.48e-05	0.000365399	251.66	420.02	307.85	246.04	532.51	392.31	300.61	593.62	492.39	530.69	481.62	466.11	592.43	375.97	404.43	490.27	378.67	424.64	422.31	308.3	495.18	368.75	415.51	605.4
hsa-mir-340	hsa-miR-340-5p	4.22	9.21e-07	2.38e-05	6.53	8.24	14.09	12.45	15.39	19.53	28.18	33.57	41.13	11.21	14.83	7.59	29.32	5.03	7.22	3.83	7.11	19.72	13.09	4.62	6.25	4.71	7.44	10.38
hsa-mir-429	hsa-miR-429	7.73	3.1e-06	5.23e-05	111.69	161.97	767.45	165.49	223.22	73	128.65	227.62	163.94	151.36	134.36	237.78	216.95	14.18	20.13	17.14	20.38	8.76	11.98	2.17	33.01	37.01	0.88	28.67
hsa-mir-148a	hsa-miR-148a-3p	16.59	2.63e-07	1.27e-05	104197	138137	41625.1	132143	42680.4	16121.9	103750	225843	75511.6	85124.7	79520.2	195457	45558.4	28354.1	67650.4	39894	28977.9	13357.5	20390.4	10317.9	34476.8	48039.6	9385.58	17927.9
hsa-mir-7-1	hsa-miR-7-5p	0.57	0.0075696	0.0254049	1.21	3.84	0	0	0	0.88	1.22	1.64	0.77	9.14	0.17	0	0.38	0	0	0	0	0	0	0.09	0.59	0	0.29	0.12
hsa-mir-4482	hsa-miR-4482-5p	-2.35	0.00842922	0.0278698	0	0.55	0	0	0	0	0	0.82	0	0	0.5	0	0.68	0	0	0	0	0	0.28	0	0	0	0	0.37
hsa-mir-326	hsa-miR-326	6.68	0.0120456	0.0369938	21.76	133.97	73.71	57.85	143.45	210.89	64.71	145.74	11.59	358.78	38.4	27.31	43.75	64.03	127.22	129.22	211.84	143.3	228.15	88.01	369.97	68.3	16.77	95.65
hsa-mir-330	hsa-miR-330-3p	2.51	5.32e-07	1.78e-05	2.9	2.2	9.76	8.05	5.6	5.63	3.13	9.01	7.53	3.11	5.83	0.67	10.6	2.74	1.9	1.21	3.79	0.44	4.74	1.09	2.68	1.01	2.33	5.07
hsa-mir-324	hsa-miR-324-5p	5.88	1.65e-07	9.03e-06	19.58	36.24	107.31	60.04	48.98	43.7	44.1	120.36	90.37	122.71	32.32	18.88	22.55	7.32	23.16	8.87	9.95	8.76	4.74	10.87	28.55	7.74	5.98	11
hsa-mir-323a	hsa-miR-323a-3p	1.43	0.0013326	0.00577545	4.35	4.39	4.34	0.73	4.2	1.99	2.87	2.46	0	6.23	1.33	1.18	0.9	0.91	6.84	1.41	3.32	2.19	1.95	1.63	5.65	1.01	0.88	4.08
hsa-mir-200c	hsa-miR-200c-3p	14	5.16e-09	1.66e-06	8348.91	7167.73	20432.9	18029.4	14166.2	10330.4	9162.9	11613.2	29231.5	14259.2	14202.4	21372.8	35282.4	3192.76	3801.67	3491.76	5150.5	3464.39	2282.86	556.43	5172.36	5365.25	148.47	5858.6
hsa-mir-149	hsa-miR-149-5p	6.03	0.00121808	0.00537249	19.58	65.88	91.05	26.36	42.68	176.13	33.92	111.35	20.27	148.87	18.41	48.21	44.2	27.9	57.34	60.68	79.15	84.58	39.56	37.21	149.3	102.28	5.4	74.27
hsa-mir-96	hsa-miR-96-5p	5.64	3.07e-06	5.22e-05	5.08	15.37	41.19	21.97	25.19	13.9	67.32	94.16	113.54	45.47	9.5	124.92	71.71	4.57	4.18	2.82	5.69	3.07	5.01	2.99	5.65	8.07	1.02	2.97
hsa-mir-200b	hsa-miR-200b-3p	10.35	1.97e-06	3.85e-05	454	871.33	1353.88	898.47	1391.46	559	698.82	1073.01	1128.43	821.89	1201.34	4303.76	2165.73	292.95	246.46	232.43	254.62	125.11	141.51	24.58	366.55	410.3	15.17	530.26
hsa-mir-194-1	hsa-miR-194-5p	6.43	5.24e-05	0.000416878	32.27	22.79	92.68	68.47	135.4	78.46	57.15	79.42	83.42	195.58	176.46	22.34	77.69	142.7	56.2	53.32	58.17	37.91	30.78	68.45	72.42	42.39	84.08	79.15
hsa-mir-9-3	hsa-miR-9-5p	12.08	0.000714192	0.00348557	2676.6	864.01	976.66	20136.1	357.81	391.87	5389.52	5161.87	7439.27	9091.12	722.57	31.36	3240.27	132.18	178.99	567.61	179.22	206.99	88.49	340.62	649.24	532.16	87.51	31.64
hsa-mir-1306	hsa-miR-1306-5p	4.59	4.69e-06	6.62e-05	4.35	34.59	15.18	40.27	16.09	7.28	11.48	45.85	16.8	74.12	7.83	24.28	15.11	1.83	7.22	7.86	5.45	2.63	3.62	4.62	7.44	2.36	0.58	5.19
hsa-mir-130a	hsa-miR-130a-3p	7.19	0.000129349	0.000844151	71.8	34.04	128.99	149.38	361.77	83.76	43.58	371.73	234.03	121.46	90.79	89.18	116.14	81.41	86.96	193.02	70.61	78	105.3	62.47	194.21	160.82	41.42	133.46
hsa-mir-150	hsa-miR-150-5p	10.51	0.000354042	0.0019386	820.24	1437.94	2280.68	757.14	1501.67	2311.82	1148.43	1561.42	346.41	3271.98	3122.36	306.47	78.25	782.12	4179.52	868.66	565.63	443.48	945.18	300.42	1295.51	608.64	712.59	947.08
hsa-mir-425	hsa-miR-425-5p	8.5	5e-05	0.000401887	174.06	93.34	756.61	112.03	288.3	658.16	741.87	625.55	138.45	660.25	249.47	80.92	122.68	145.45	120.38	47.58	231.51	218.67	144.02	114.08	681.36	163.18	110.4	92.56
hsa-mir-222	hsa-miR-222-3p	6.43	1.98e-05	0.000188327	106.61	142.75	42.27	38.08	243.51	52.97	80.63	180.95	36.49	47.34	56.31	17.87	77.13	46.2	80.13	45.36	33.89	49.52	37.89	17.38	74.65	34.32	21.73	60.68
hsa-mir-199a-2	hsa-miR-199a-5p	9.19	0.00406204	0.0149742	272.81	188.05	2950.4	292.17	452.27	510.89	435.39	399.84	243.2	460.93	431.17	256.04	710.9	435.43	584.56	870.87	358.96	488.26	635.23	387.52	714.87	503.89	459.63	828.53
hsa-let-7e	hsa-let-7e-5p	10.26	1.53e-05	0.000156513	961.89	1016.97	1047.55	1922.74	1043.75	2331.82	168.69	1469.62	1137.02	694.21	1007.37	1510.09	1663.59	630.01	807.64	896	1742.98	746	626.65	825.66	524.02	539.21	612.46	2068.78
hsa-mir-30a	hsa-miR-30a-5p	15.15	0.00325291	0.0122736	18080.8	50468.1	14240.2	78665.7	27381.3	23393.7	8453.26	2950.89	61463.6	6320.35	5838.6	118064	57299.3	67632.8	31629.3	43209.1	46005.9	47343	35375.5	25124.3	50500.3	61548.4	36549	34787.5
hsa-mir-185	hsa-miR-185-5p	6.05	2.67e-05	0.000238982	58.74	49.96	98.64	39.54	76.97	70.85	78.55	45.03	57.93	68.52	94.58	17.03	104.64	59.46	43.67	18.14	17.3	33.74	29.25	108.92	23.5	26.92	90.57	108.38
hsa-let-7d	hsa-let-7d-5p	8.84	1.87e-05	0.000179735	341.55	424.93	479.33	226.34	543.99	153.1	224.74	1617.22	876.76	239.81	149.22	391.69	272.92	124.75	183.51	200.28	151.24	91.9	109.39	192.05	184.3	136.85	117.44	196.6
hsa-mir-377	hsa-miR-377-3p	0.16	0.00718494	0.0242925	3.63	0	1.08	0.73	1.4	0.66	2.87	0.82	0	1.25	1.5	0.17	0.45	1.37	1.14	1.81	0.47	2.19	1.95	0.54	1.78	1.68	0.29	2.84
hsa-mir-26a-1	hsa-miR-26a-5p	9.91	0.000520734	0.00268747	783.86	536.6	934.75	645.84	455.77	1017.86	476.14	1310.32	602.35	1191.77	1282.22	1356.11	1908.98	1185.84	975.64	1569.19	1131.81	726.14	898.15	566.43	1197.31	1338.19	640.79	1894.35
hsa-mir-499a	hsa-miR-499a-5p	-1.95	0.00725603	0.0244591	0.73	0	1.08	0.73	0	0.66	0	0	0	0	0	0.17	0	0.46	0	0	0	0.44	0.28	0	0	0	0.15	0.12
hsa-mir-320a	hsa-miR-320a	9.15	0.0012692	0.00556516	356.98	304.41	358.12	488.13	740.4	379.66	685.81	539.38	510.7	721.2	368.03	1414.85	524.87	582.26	389.56	1064.21	513.25	460.08	536.17	786.76	1227.02	361.89	827.87	954.62
hsa-mir-200a	hsa-miR-200a-3p	8.9	9.72e-10	6.93e-07	156.65	444.45	436.3	415.18	603.54	181.75	286.39	446.24	558.13	290.88	717.47	711.9	969.15	71.12	90.19	68.04	54.62	31.11	29.39	6.52	91.3	116.75	1.6	160.9
hsa-mir-30b	hsa-miR-30b-5p	9.7	1.22e-05	0.000133527	377.85	858.7	1064.82	945.58	154.88	329.85	314.35	1012.56	693.01	1483.28	295.62	1939.53	1334	443.36	295.44	644.29	333.01	352.33	438.46	178.19	900.45	1044.24	384.49	342.55
hsa-mir-125a	hsa-miR-125a-5p	10.12	4.93e-05	0.000397755	526.52	1443.43	386.98	2567.26	835.51	890.9	300.09	1010.38	1669.48	1519.82	697.44	1941.16	693.91	786.7	1059.5	1533.5	856.62	759.88	670.23	634.25	976.69	1114	379.05	1094.26
hsa-mir-331	hsa-miR-331-3p	6.43	1.63e-06	3.47e-05	26.11	177.34	96.47	65.17	54.58	39.07	34.71	225.17	102.53	172.54	25.49	62.2	36.31	6.86	25.06	17.74	16.59	12.27	16.99	15.48	25.28	12.45	5.4	15.2
hsa-mir-1271	hsa-miR-1271-5p	2.68	2.08e-06	3.97e-05	8.7	6.59	2.17	3.66	4.9	3.64	7.83	8.19	9.85	11.21	2.67	9.61	4.28	6.4	5.32	5.64	2.37	1.31	3.62	2.72	4.76	7.07	0.58	2.22
hsa-mir-141	hsa-miR-141-3p	10.9	1.38e-07	8.45e-06	708.56	993.49	3865.99	1955.1	1165.44	530.53	661.63	3165.41	2824.26	1302.44	842.25	2716.36	4156.35	159.4	187.03	146.66	143.48	63.1	74.52	30.69	205.81	238.21	6.71	254.69
hsa-mir-181a-2	hsa-miR-181a-5p	9.94	5.69e-06	7.74e-05	539.58	1537.31	373.43	1025.88	890.44	617.27	702.14	564.14	1460.36	592.67	1494.35	1266.39	1745.82	642.39	1210.45	567.18	404.14	495.19	546.97	410.56	728.95	713.95	1007.78	937.45
hsa-mir-339	hsa-miR-339-5p	6.32	6.99e-05	0.000519535	43.51	31.3	186.44	80.55	42.68	80.45	84.03	199.78	46.92	84.71	24.49	86.65	44.65	24.7	53.92	54.63	25.59	20.16	42.06	75.78	149	62.58	19.83	66.98
hsa-mir-760	hsa-miR-760	3.49	0.000257498	0.00148226	9.43	4.94	22.76	2.2	7.7	7.95	2.09	16.38	18.54	47.96	4.08	0.51	1.8	0.91	2.28	0.6	0.95	0.44	0.84	1.09	1.78	0.34	1.75	0.37
hsa-mir-421	hsa-miR-421	2.28	6.17e-06	8.29e-05	1.45	4.94	11.92	2.2	3.5	2.98	3.39	13.1	7.53	4.98	4.16	1.85	1.35	3.2	0.38	1.41	0.71	2.19	1.95	2.72	0.89	0.34	1.9	2.47
hsa-mir-4485	hsa-miR-4485	-0.1	0.00269969	0.0104138	1.45	0	0	0	0	0	0.52	0	0.58	2.49	4.66	0.67	1.8	0	0	0	0.24	0	0	0.27	0.59	0	0.29	0
hsa-mir-542	hsa-miR-542-3p	8.18	7.46e-05	0.000543723	250.21	165.81	717.59	95.92	156.74	523.08	377.33	79.42	50.98	751.81	353.09	117.67	120.88	147.73	236.96	118.54	216.82	132.34	223.41	35.85	336.07	255.37	82.69	97.75
hsa-mir-374b	hsa-miR-374b-5p	6.2	1.06e-05	0.000117862	58.38	86.75	124.66	36.61	46.18	35.92	41.36	84.61	103.11	116.37	41.81	106.79	69.91	72.19	50.95	55.67	25.43	37.25	65.7	43.14	82.68	59.05	47.01	87.78
hsa-mir-375	hsa-miR-375	12.61	0.0128991	0.0394528	1337.33	3126.79	7773.18	1871.63	2941.76	8070.03	242.94	228.44	3107.24	38529.4	1971.45	9678.49	2141.71	7724.28	921.65	1608.29	12914.9	1108.71	3602.99	220.83	6590.84	9347.68	311.52	1049.78
hsa-mir-362	hsa-miR-362-5p	4.02	3.46e-05	0.00029273	7.98	8.24	10.84	16.11	6.3	4.97	44.36	18.83	46.92	11.83	9.08	9.27	16.01	4.57	6.08	12.9	3.32	13.58	7.8	8.69	10.11	4.37	7.29	8.03
hsa-mir-146a	hsa-miR-146a-5p	8.65	0.000706702	0.00347166	238.6	342.6	318.69	226.63	325.74	198.64	254.55	1986.37	57.93	223.92	579.41	197.66	282.23	114.12	408.61	121.06	85.31	120.07	129.12	38.84	191.38	169.07	35.29	168.68
hsa-mir-151a	hsa-miR-151a-3p	12.14	2.05e-08	3.18e-06	4040.29	7202.86	5686.53	4266.08	4472.12	4092.62	2877.73	4130.76	6544.67	4213.15	4262.68	1600.3	5379.88	2752.99	2518.88	2351.36	2746.63	2325.22	2086.47	1645.78	1998.87	1803.05	1940.31	3672.05
hsa-mir-493	hsa-miR-493-5p	2.27	7.48e-08	6.22e-06	3.63	2.2	3.25	4.39	4.9	7.28	8.35	9.83	2.9	3.74	5.75	4.38	2.03	1.37	3.04	1.41	3.08	2.19	2.23	2.17	2.97	1.35	0.29	1.36
hsa-mir-212	hsa-miR-212-3p	2.39	2.54e-05	0.000229285	2.9	4.39	4.34	3.66	4.9	5.63	5.74	3.28	0.58	12.46	9.41	2.19	8.57	3.66	2.66	1.81	3.32	3.94	2.51	1.09	8.03	0.34	2.19	7.04
hsa-mir-31	hsa-miR-31-5p	3.57	0.0024622	0.00971467	5.08	8.78	0	20.5	0.7	2.65	13.31	7.37	0	57.93	6.58	0.51	31.12	3.2	11.39	7.66	1.66	0.44	0.56	0.27	12.79	6.39	0	1.61
hsa-mir-136	hsa-miR-136-5p	4.9	4.01e-06	6e-05	36.99	57.1	24.93	22.7	32.19	13.9	51.67	10.64	6.37	64.78	26.82	20.9	20.3	16.01	41.77	16.73	7.11	7.89	15.88	7.61	13.38	13.79	3.06	23.36
hsa-mir-27a	hsa-miR-27a-3p	10.78	1.53e-05	0.000156513	1719.9	921.02	1829.21	792.66	1496.07	939.89	891.66	3779.5	462.55	939.92	1161.9	2197.48	5667.3	522.1	696.27	586.53	593.47	554.79	622.46	464.75	879.58	445.8	597.01	1527.4
hsa-mir-452	hsa-miR-452-5p	7.2	0.0034852	0.0130622	70.35	228.4	626.54	60.04	83.97	96.01	300.87	70.42	4.05	14.33	101.79	141.94	113.89	87.36	50.13	91.72	95.97	300.62	166.03	127.12	40.45	47.78	226.2	272.11
hsa-mir-493	hsa-miR-493-3p	1.94	9.47e-07	2.41e-05	7.25	4.39	2.17	1.46	4.9	3.31	8.09	1.64	1.16	4.98	4.41	1.01	5.19	1.83	3.42	1.01	0.71	2.19	0.56	0.27	2.68	0.34	1.46	2.84
hsa-mir-4488	hsa-miR-4488	1.64	0.000244869	0.00142049	2.9	1.65	0	0	12.6	0.99	0.26	5.73	5.79	4.98	4	0.84	0.68	0.91	0.76	0	0.71	0	0.28	0.27	0.3	0	0.44	0.25
hsa-mir-582	hsa-miR-582-5p	4.46	0.00077798	0.00373197	7.98	6.59	2.17	57.85	3.5	2.98	12.53	12.28	90.37	6.23	11	61.53	11.28	1.83	1.9	2.62	3.32	2.63	3.9	3.53	1.19	3.7	3.06	2.72
hsa-mir-369	hsa-miR-369-3p	2.07	0.000229508	0.00134529	11.6	2.2	5.42	0.73	7	2.65	7.05	2.46	1.16	4.98	3.91	2.36	3.16	2.29	6.46	2.42	1.66	4.38	3.9	2.44	3.57	3.7	4.23	5.81
hsa-mir-24-2	hsa-miR-24-3p	10.76	7.92e-05	0.000570001	1335.52	944.62	899.7	992.56	2370.06	1042.36	1322.22	5361.38	809.83	1652.5	1203.13	826.87	3744.45	796.76	742.03	971.27	754.84	1240.4	1112.04	1157.81	1374.76	680.98	794.92	2761.05
hsa-mir-532	hsa-miR-532-3p	6.43	1.91e-07	1.02e-05	22.48	81.26	95.39	68.1	68.58	36.09	55.32	182.59	220.7	65.4	53.56	102.33	71.26	11.89	37.22	21.97	18.25	14.9	17.55	22	33.31	11.78	5.54	12.23
hsa-mir-4484	hsa-miR-4484	-0.58	0.000240102	0.00139645	0	0.55	2.17	0	0.7	0.66	0	0.82	0.58	1.87	0.25	0.67	0.45	0.91	0.38	0.2	0.47	0.44	0	0.54	0	0	0.44	0.12
hsa-mir-132	hsa-miR-132-3p	6.48	0.000137428	0.000878994	60.92	42.28	50.95	90.07	142.75	119.85	111.42	56.5	67.2	88.45	153.93	50.74	122.45	67.24	99.49	77.21	64.69	53.46	62.12	34.77	107.36	47.78	57.61	220.46
hsa-mir-191	hsa-miR-191-5p	10.34	3.54e-06	5.56e-05	635.31	642.38	2083.4	659.02	742.44	997.83	1012.48	4122.57	1872.22	1754.65	478.45	1484.49	370.3	277.63	361.52	381.21	509.47	238.39	282.75	276.24	631.4	385.91	141.91	265.19
hsa-let-7g	hsa-let-7g-5p	9.7	1.27e-06	3.09e-05	565.44	452.46	830.6	630.67	921.02	602.34	686.21	2185.56	941.01	445.95	459.52	1515.58	565.72	333.74	529.77	450.48	509.14	366.61	397.85	317.62	378.51	427.25	284.86	564.48
