## Supplementary File 9 for "Frequency of MicroRNA Response Elements Identifies Pathologically Relevant Signaling Pathways in Cancers"

### Sheet: Sheet1
Supplementary file 9: Direction and magnitude of fold change for 210 MREs and their associated genes and microRNAs
			TN_Tumor.vs.TN_Normal-Adjacent						NOTE:
MRE	Gene	microRNA	MRE_logFC	Gene_logFC	microRNA_logFC	possible_microRNA_regulation?				indicates differentially expressed
RASD2@hsa-miR-101-3p.1@8mer	RASD2	hsa-miR-101-3p.1	-3.33496	-2.58	12.57	YES
CELF4@hsa-miR-101-3p.2@7mer-1a	CELF4	hsa-miR-101-3p.2	-3.75598	-2.37	12.58	YES			not microRNA regulated?	possible reasons:
CNNM1@hsa-miR-125b-5p@7mer-m8	CNNM1	hsa-miR-125b-5p	-2.13228	1.98	0.68	alternate 3'UTR				- MRE site mutated?
KCNK5@hsa-miR-1271-5p@7mer-m8	KCNK5	hsa-miR-1271-5p	-2.90692	-2.16	2.6798	YES				- mRNA has not entered post-transcriptional mod yet (nuclear vs. cytoplasmic)?
GABBR2@hsa-miR-128-3p@7mer-m8	GABBR2	hsa-miR-128-3p	-5.27657	-4.35	6.19	YES				- microRNAs are positive regulators of gene expr/oncogenic microRNAs?
RASD2@hsa-miR-128-3p@7mer-m8	RASD2	hsa-miR-128-3p	-3.32197	-2.58	6.19	YES
ERBB4@hsa-miR-129-5p@7mer-1a	ERBB4	hsa-miR-129-5p	3.0632	4.49	-1.94	ceRNA effect?
GHR@hsa-miR-129-5p@7mer-m8	GHR	hsa-miR-129-5p	3.77748	3.5	-1.94	ceRNA effect?
GABBR2@hsa-miR-1306-5p@8mer	GABBR2	hsa-miR-1306-5p	-5.62002	-4.35	4.59064	YES
RASD2@hsa-miR-1306-5p@7mer-m8	RASD2	hsa-miR-1306-5p	-3.14493	-2.58	4.59064	YES
ZDHHC18@hsa-miR-132-3p@7mer-m8	ZDHHC18	hsa-miR-132-3p	-2.05164	-1.04	6.47637	YES
PGBD5@hsa-miR-140-3p.2@7mer-m8	PGBD5	hsa-miR-140-3p.2	-2.81094	2.82	6.22	YES
ZDHHC18@hsa-miR-143-3p@7mer-1a	ZDHHC18	hsa-miR-143-3p	-3.06241	-1.04	6.44	YES
IMPA2@hsa-miR-146a-5p@7mer-1a	IMPA2	hsa-miR-146a-5p	-2.26869	-1.5	8.65297	YES
LRRC15@hsa-miR-146a-5p@7mer-m8	LRRC15	hsa-miR-146a-5p	-2.85456	-2.61	8.65297	YES
HDGF@hsa-miR-148a-3p@7mer-m8	HDGF	hsa-miR-148a-3p	-2.76244	2.03	16.5936	YES
CNNM1@hsa-miR-149-5p@8mer	CNNM1	hsa-miR-149-5p	-2.04448	1.98	6.02563	YES
ZIC4@hsa-miR-184@7mer-1a	ZIC4	hsa-miR-184	-4.08064	-3.29	3.12089	YES
LRRC15@hsa-miR-185-5p@7mer-m8	LRRC15	hsa-miR-185-5p	-2.90246	-2.61	6.0494	YES
INHBA@hsa-miR-203a-3p.1@7mer-m8	INHBA	hsa-miR-203a-3p.1	-2.23996	-2.15	14.32	YES
ZIC1@hsa-miR-203a-3p.1@7mer-m8	ZIC1	hsa-miR-203a-3p.1	-4.15598	-3.72	14.32	YES
GABBR2@hsa-miR-24-3p@7mer-m8	GABBR2	hsa-miR-24-3p	-5.22843	-4.35	10.7575	YES
RASD2@hsa-miR-24-3p@7mer-m8	RASD2	hsa-miR-24-3p	-3.50749	-2.58	10.7575	YES
CELF4@hsa-miR-30a-5p@8mer	CELF4	hsa-miR-30a-5p	-3.3107	-2.37	15.1499	YES
COL5A1@hsa-miR-31-5p@8mer	COL5A1	hsa-miR-31-5p	-2.0718	0.922	3.5713	alternate 3'UTR
GABBR2@hsa-miR-323a-3p@7mer-1a	GABBR2	hsa-miR-323a-3p	-4.25542	-4.35	1.42761	YES
GABBR2@hsa-miR-326@8mer	GABBR2	hsa-miR-326	-5.12398	-4.35	6.67884	YES
KCNK5@hsa-miR-331-3p@7mer-m8	KCNK5	hsa-miR-331-3p	-2.69945	-2.16	6.42586	YES
EN1@hsa-miR-338-3p@7mer-1a	EN1	hsa-miR-338-3p	-4.11251	-3.57	1.27	YES
KCNK5@hsa-miR-339-5p@7mer-m8	KCNK5	hsa-miR-339-5p	-2.71717	-2.16	6.31659	YES
CAMKV@hsa-miR-342-3p@7mer-m8	CAMKV	hsa-miR-342-3p	-2.92549	-2.87	8.96788	YES
GABBR2@hsa-miR-34c-5p@7mer-1a	GABBR2	hsa-miR-34c-5p	-5.31074	-4.35	2.73	YES
EN1@hsa-miR-374b-5p@8mer	EN1	hsa-miR-374b-5p	-3.86304	-3.57	6.19507	YES
POU4F1@hsa-miR-375@7mer-1a	POU4F1	hsa-miR-375	-5.26009	-4.51	12.6056	YES
SLC24A2@hsa-miR-377-3p@7mer-1a	SLC24A2	hsa-miR-377-3p	-2.03205	2.05	0.163499	YES
ABCA13@hsa-miR-421@7mer-1a	ABCA13	hsa-miR-421	-3.45069	2.86	2.28483	YES
ZIC4@hsa-miR-452-5p@7mer-m8	ZIC4	hsa-miR-452-5p	-2.77735	-3.29	7.20088	YES
GABBR2@hsa-miR-455-3p.1@7mer-m8	GABBR2	hsa-miR-455-3p.1	-4.6367	-4.35	10.34	YES
FZD4@hsa-miR-499a-5p@7mer-1a	FZD4	hsa-miR-499a-5p	3.2329	2.9	-1.94769	ceRNA effect?
TSHZ2@hsa-miR-499a-5p@7mer-1a	TSHZ2	hsa-miR-499a-5p	2.80562	3.34	-1.94769	ceRNA effect?
CAMKV@hsa-miR-532-3p@8mer	CAMKV	hsa-miR-532-3p	-2.98384	-2.87	6.43278	YES
DPYSL5@hsa-miR-582-5p@7mer-m8	DPYSL5	hsa-miR-582-5p	-5.76549	-5.08	4.46089	YES
KCNK5@hsa-miR-760@8mer	KCNK5	hsa-miR-760	-2.47646	-2.16	3.49274	YES
CNTNAP2@hsa-miR-874-3p@8mer	CNTNAP2	hsa-miR-874-3p	-2.47352	2.33	5.16	YES
RASD2@hsa-miR-9-5p@7mer-m8	RASD2	hsa-miR-9-5p	-3.14332	-2.58	12.085	YES
FZD4@hsa-let-7d-5p@8mer	FZD4	hsa-let-7d-5p	3.54916	2.9	8.8362	not microRNA regulated?
ZBTB16@hsa-let-7d-5p@8mer	ZBTB16	hsa-let-7d-5p	4.59654	5.57	8.8362	not microRNA regulated?
CXorf36@hsa-let-7e-5p@7mer-m8	CXorf36	hsa-let-7e-5p	2.38937	2.5	10.2631	not microRNA regulated?
ZBTB16@hsa-let-7g-5p@7mer-1a	ZBTB16	hsa-let-7g-5p	4.66658	5.57	9.69858	not microRNA regulated?
FLRT2@hsa-miR-101-3p.2@7mer-m8	FLRT2	hsa-miR-101-3p.2	3.02399	3.02	12.58	not microRNA regulated?
FZD4@hsa-miR-101-3p.2@8mer	FZD4	hsa-miR-101-3p.2	3.46949	2.9	12.58	not microRNA regulated?
CD34@hsa-miR-125a-5p@8mer	CD34	hsa-miR-125a-5p	2.57742	2.47	10.1216	not microRNA regulated?
SCN2B@hsa-miR-125a-5p@8mer	SCN2B	hsa-miR-125a-5p	4.77739	5.99	10.1216	not microRNA regulated?
C17orf103@hsa-miR-125b-5p@7mer-m8	C17orf103	hsa-miR-125b-5p	2.12754	1.88	0.68	not microRNA regulated?
SLC7A2@hsa-miR-1271-5p@8mer	SLC7A2	hsa-miR-1271-5p	2.08551	3.48	2.6798	not microRNA regulated?
TNS1@hsa-miR-1271-5p@7mer-1a	TNS1	hsa-miR-1271-5p	2.74658	2.73	2.6798	not microRNA regulated?
PPAP2B@hsa-miR-128-3p@7mer-1a	PPAP2B	hsa-miR-128-3p	2.13084	1.98	6.19	not microRNA regulated?
PTGER3@hsa-miR-128-3p@7mer-1a	PTGER3	hsa-miR-128-3p	3.16954	3.33	6.19	not microRNA regulated?
LDB2@hsa-miR-1306-5p@8mer	LDB2	hsa-miR-1306-5p	2.61882	2.72	4.59064	not microRNA regulated?
CHMP3@hsa-miR-130a-3p@8mer	CHMP3	hsa-miR-130a-3p	2.09284	-	7.1888	not microRNA regulated?
RNF103-CHMP3@hsa-miR-130a-3p@8mer	RNF103-CHMP3	hsa-miR-130a-3p	2.09284	-	7.1888	not microRNA regulated?
GHR@hsa-miR-132-3p@7mer-m8	GHR	hsa-miR-132-3p	3.43069	3.5	6.47637	not microRNA regulated?
SLIT3@hsa-miR-134-5p@7mer-1a	SLIT3	hsa-miR-134-5p	3.63999	2.6	8.36	not microRNA regulated?
LIFR@hsa-miR-136-5p@8mer	LIFR	hsa-miR-136-5p	2.69689	3.65	4.90426	not microRNA regulated?
NTN4@hsa-miR-140-3p.1@8mer	NTN4	hsa-miR-140-3p.1	3.00394	3.28	6.22	not microRNA regulated?
ZNF423@hsa-miR-140-3p.1@7mer-m8	ZNF423	hsa-miR-140-3p.1	2.31023	2.57	6.22	not microRNA regulated?
DUSP1@hsa-miR-141-3p@7mer-m8	DUSP1	hsa-miR-141-3p	3.3783	3.45	10.9027	not microRNA regulated?
SYNPO2@hsa-miR-141-3p@7mer-m8	SYNPO2	hsa-miR-141-3p	3.21962	3.46	10.9027	not microRNA regulated?
ZBTB16@hsa-miR-141-3p@7mer-1a	ZBTB16	hsa-miR-141-3p	4.86946	5.57	10.9027	not microRNA regulated?
ZBTB16@hsa-miR-141-3p@7mer-m8	ZBTB16	hsa-miR-141-3p	4.90675	5.57	10.9027	not microRNA regulated?
THSD4@hsa-miR-142-3p.1@7mer-1a	THSD4	hsa-miR-142-3p.1	2.03111	2.71	12.42	not microRNA regulated?
IGF1@hsa-miR-142-5p@8mer	IGF1	hsa-miR-142-5p	2.78507	3.25	7.16015	not microRNA regulated?
EBF1@hsa-miR-143-3p@7mer-m8	EBF1	hsa-miR-143-3p	3.77265	3.44	6.44	not microRNA regulated?
SCN2B@hsa-miR-143-3p@7mer-1a	SCN2B	hsa-miR-143-3p	4.50564	5.99	6.44	not microRNA regulated?
FZD4@hsa-miR-150-5p@7mer-m8	FZD4	hsa-miR-150-5p	3.57066	2.9	10.5091	not microRNA regulated?
PTGER3@hsa-miR-151a-3p@7mer-m8	PTGER3	hsa-miR-151a-3p	3.22411	3.33	12.1423	not microRNA regulated?
DIXDC1@hsa-miR-181a-5p@7mer-m8	DIXDC1	hsa-miR-181a-5p	2.0106	2.09	9.94452	not microRNA regulated?
PPP1R12B@hsa-miR-181a-5p@8mer	PPP1R12B	hsa-miR-181a-5p	2.76053	2.58	9.94452	not microRNA regulated?
SEMA3C@hsa-miR-181a-5p@7mer-m8	SEMA3C	hsa-miR-181a-5p	2.57657	3.1	9.94452	not microRNA regulated?
ZCCHC24@hsa-miR-191-5p@7mer-m8	ZCCHC24	hsa-miR-191-5p	2.34427	2.61	10.3405	not microRNA regulated?
DUSP1@hsa-miR-194-5p@7mer-1a	DUSP1	hsa-miR-194-5p	3.28009	3.45	6.43158	not microRNA regulated?
ERBB4@hsa-miR-194-5p@7mer-1a	ERBB4	hsa-miR-194-5p	2.70062	4.49	6.43158	not microRNA regulated?
FLRT2@hsa-miR-194-5p@7mer-1a	FLRT2	hsa-miR-194-5p	2.94599	3.02	6.43158	not microRNA regulated?
FZD4@hsa-miR-194-5p@7mer-1a	FZD4	hsa-miR-194-5p	3.50478	2.9	6.43158	not microRNA regulated?
LIN7A@hsa-miR-194-5p@7mer-1a	LIN7A	hsa-miR-194-5p	3.19997	3.48	6.43158	not microRNA regulated?
ADAMTS5@hsa-miR-199a-5p@7mer-m8	ADAMTS5	hsa-miR-199a-5p	3.52647	3.57	9.19211	not microRNA regulated?
SYBU@hsa-miR-19a-3p@7mer-m8	SYBU	hsa-miR-19a-3p	2.5735	-2.04	6.3648	not microRNA regulated?
FZD4@hsa-miR-200a-3p@7mer-1a	FZD4	hsa-miR-200a-3p	3.20606	2.9	8.9018	not microRNA regulated?
AFF3@hsa-miR-200b-3p@8mer	AFF3	hsa-miR-200b-3p	2.5349	3.64	10.3461	not microRNA regulated?
PPP1R12B@hsa-miR-200b-3p@7mer-m8	PPP1R12B	hsa-miR-200b-3p	2.71171	2.58	10.3461	not microRNA regulated?
KLF4@hsa-miR-200c-3p@7mer-m8	KLF4	hsa-miR-200c-3p	3.36504	2.81	14.0041	not microRNA regulated?
SEMA5A@hsa-miR-203a-3p.1@8mer	SEMA5A	hsa-miR-203a-3p.1	2.37986	2.5	14.32	not microRNA regulated?
TACC1@hsa-miR-212-3p@7mer-1a	TACC1	hsa-miR-212-3p	2.22656	2.06	2.38808	not microRNA regulated?
RUNX1T1@hsa-miR-222-3p@7mer-1a	RUNX1T1	hsa-miR-222-3p	2.52608	2.75	6.43259	not microRNA regulated?
FZD4@hsa-miR-223-3p@7mer-m8	FZD4	hsa-miR-223-3p	3.19194	2.9	2.12	not microRNA regulated?
ZCCHC24@hsa-miR-24-3p@8mer	ZCCHC24	hsa-miR-24-3p	2.28588	2.61	10.7575	not microRNA regulated?
ZBTB16@hsa-miR-26a-5p@7mer-1a	ZBTB16	hsa-miR-26a-5p	4.70136	5.57	9.9095	not microRNA regulated?
SHE@hsa-miR-27a-3p@8mer	SHE	hsa-miR-27a-3p	2.43508	2.7	10.7762	not microRNA regulated?
ARRB1@hsa-miR-296-5p@7mer-m8	ARRB1	hsa-miR-296-5p	2.28188	1.97	0.15	not microRNA regulated?
JAM2@hsa-miR-30b-5p@7mer-m8	JAM2	hsa-miR-30b-5p	2.58158	2.68	9.69884	not microRNA regulated?
LIFR@hsa-miR-30b-5p@8mer	LIFR	hsa-miR-30b-5p	2.6684	3.65	9.69884	not microRNA regulated?
TACC1@hsa-miR-30b-5p@7mer-m8	TACC1	hsa-miR-30b-5p	2.10466	2.06	9.69884	not microRNA regulated?
CCDC80@hsa-miR-320a@7mer-m8	CCDC80	hsa-miR-320a	2.92675	1.99	9.15141	not microRNA regulated?
ZBTB16@hsa-miR-320a@7mer-m8	ZBTB16	hsa-miR-320a	5.27762	5.57	9.15141	not microRNA regulated?
ERBB4@hsa-miR-323a-3p@7mer-m8	ERBB4	hsa-miR-323a-3p	2.97187	4.49	1.42761	not microRNA regulated?
ZBTB16@hsa-miR-323a-3p@7mer-m8	ZBTB16	hsa-miR-323a-3p	5.17276	5.57	1.42761	not microRNA regulated?
ZBTB16@hsa-miR-324-5p@8mer	ZBTB16	hsa-miR-324-5p	4.81517	5.57	5.88291	not microRNA regulated?
FZD4@hsa-miR-326@8mer	FZD4	hsa-miR-326	3.44501	2.9	6.67884	not microRNA regulated?
ZBTB16@hsa-miR-330-3p@7mer-m8	ZBTB16	hsa-miR-330-3p	4.80677	5.57	2.5094	not microRNA regulated?
FZD4@hsa-miR-331-3p@7mer-m8	FZD4	hsa-miR-331-3p	3.11978	2.9	6.42586	not microRNA regulated?
ZCCHC24@hsa-miR-331-3p@8mer	ZCCHC24	hsa-miR-331-3p	2.25174	2.61	6.42586	not microRNA regulated?
ZBTB16@hsa-miR-339-5p@7mer-m8	ZBTB16	hsa-miR-339-5p	4.61046	5.57	6.31659	not microRNA regulated?
LDB2@hsa-miR-340-5p@8mer	LDB2	hsa-miR-340-5p	2.74372	2.72	4.21878	not microRNA regulated?
TGFBR2@hsa-miR-361-5p@7mer-1a	TGFBR2	hsa-miR-361-5p	2.36211	2.38	8.75279	not microRNA regulated?
ERBB4@hsa-miR-362-5p@7mer-m8	ERBB4	hsa-miR-362-5p	2.73405	4.49	4.01888	not microRNA regulated?
SLIT3@hsa-miR-362-5p@7mer-1a	SLIT3	hsa-miR-362-5p	3.37438	2.6	4.01888	not microRNA regulated?
AFF3@hsa-miR-369-3p@8mer	AFF3	hsa-miR-369-3p	2.11567	3.64	2.0725	not microRNA regulated?
FZD4@hsa-miR-375@7mer-1a	FZD4	hsa-miR-375	3.28645	2.9	12.6056	not microRNA regulated?
PPAP2B@hsa-miR-375@7mer-1a	PPAP2B	hsa-miR-375	2.06553	1.98	12.6056	not microRNA regulated?
FLNC@hsa-miR-377-3p@7mer-m8	FLNC	hsa-miR-377-3p	3.14311	2.47	0.163499	not microRNA regulated?
FZD4@hsa-miR-377-3p@7mer-m8	FZD4	hsa-miR-377-3p	3.14908	2.9	0.163499	not microRNA regulated?
PTPRB@hsa-miR-377-3p@7mer-m8	PTPRB	hsa-miR-377-3p	2.23778	2.2	0.163499	not microRNA regulated?
TNS1@hsa-miR-377-3p@7mer-m8	TNS1	hsa-miR-377-3p	2.81923	2.73	0.163499	not microRNA regulated?
FZD4@hsa-miR-425-5p@7mer-1a	FZD4	hsa-miR-425-5p	3.0766	2.9	8.49852	not microRNA regulated?
CACNA2D1@hsa-miR-429@7mer-m8	CACNA2D1	hsa-miR-429	2.22556	2.41	7.73183	not microRNA regulated?
FLRT2@hsa-miR-452-5p@7mer-m8	FLRT2	hsa-miR-452-5p	3.03998	3.02	7.20088	not microRNA regulated?
SCN2B@hsa-miR-455-3p.1@7mer-1a	SCN2B	hsa-miR-455-3p.1	4.23617	5.99	10.34	not microRNA regulated?
NR2F1@hsa-miR-493-3p@7mer-m8	NR2F1	hsa-miR-493-3p	2.64952	2.96	1.94226	not microRNA regulated?
RUNX1T1@hsa-miR-493-5p@7mer-m8	RUNX1T1	hsa-miR-493-5p	2.89526	2.75	2.26834	not microRNA regulated?
SVEP1@hsa-miR-493-5p@7mer-m8	SVEP1	hsa-miR-493-5p	3.33491	3.85	2.26834	not microRNA regulated?
ZBTB16@hsa-miR-493-5p@7mer-1a	ZBTB16	hsa-miR-493-5p	4.63309	5.57	2.26834	not microRNA regulated?
SLC7A2@hsa-miR-504-5p.1@7mer-m8	SLC7A2	hsa-miR-504-5p.1	2.25471	3.48	1.91	not microRNA regulated?
GHR@hsa-miR-505-3p.2@7mer-1a	GHR	hsa-miR-505-3p.2	3.32679	3.5	7.15	not microRNA regulated?
PPP1R12B@hsa-miR-542-3p@8mer	PPP1R12B	hsa-miR-542-3p	2.82422	2.58	8.17628	not microRNA regulated?
SYNPO2@hsa-miR-542-3p@7mer-m8	SYNPO2	hsa-miR-542-3p	3.18679	3.46	8.17628	not microRNA regulated?
FZD4@hsa-miR-582-5p@7mer-1a	FZD4	hsa-miR-582-5p	3.36057	2.9	4.46089	not microRNA regulated?
SCN4B@hsa-miR-582-5p@7mer-m8	SCN4B	hsa-miR-582-5p	3.9929	3.94	4.46089	not microRNA regulated?
CCDC80@hsa-miR-7-5p@7mer-1a	CCDC80	hsa-miR-7-5p	2.82529	1.99	0.566347	not microRNA regulated?
DIXDC1@hsa-miR-9-5p@8mer	DIXDC1	hsa-miR-9-5p	2.05748	2.09	12.085	not microRNA regulated?
GPAM@hsa-miR-9-5p@7mer-m8	GPAM	hsa-miR-9-5p	4.29138	3.47	12.085	not microRNA regulated?
LIN7A@hsa-miR-9-5p@7mer-m8	LIN7A	hsa-miR-9-5p	3.20486	3.48	12.085	not microRNA regulated?
RUNX1T1@hsa-miR-9-5p@7mer-1a	RUNX1T1	hsa-miR-9-5p	2.58477	2.75	12.085	not microRNA regulated?
LDB2@hsa-miR-96-5p@7mer-m8	LDB2	hsa-miR-96-5p	2.74129	2.72	5.64235	not microRNA regulated?
FLRT2@hsa-miR-10b-5p@7mer-m8	FLRT2	hsa-miR-10b-5p	2.5788	3.02	NA	NA
SLC16A10@hsa-miR-1193@7mer-m8	SLC16A10	hsa-miR-1193	-2.30688	-2.42	NA	NA
C17orf103@hsa-miR-1197@7mer-m8	C17orf103	hsa-miR-1197	2.13477	1.88	NA	NA
ERBB4@hsa-miR-122-5p@7mer-1a	ERBB4	hsa-miR-122-5p	2.73634	4.49	NA	NA
RASD2@hsa-miR-124-3p.1@7mer-m8	RASD2	hsa-miR-124-3p.1	-3.10658	-2.58	NA	NA
TSHZ2@hsa-miR-124-3p.2@7mer-m8	TSHZ2	hsa-miR-124-3p.2	3.23298	3.34	NA	NA
ZBTB16@hsa-miR-124-3p.2@7mer-1a	ZBTB16	hsa-miR-124-3p.2	5.73518	5.57	NA	NA
ZCCHC24@hsa-miR-124-3p.2@7mer-m8	ZCCHC24	hsa-miR-124-3p.2	2.54072	2.61	NA	NA
TSHZ2@hsa-miR-125b-5p@7mer-m8	TSHZ2	hsa-miR-125b-5p	3.21111	3.34	NA	NA
EHD2@hsa-miR-133a-3p.1@7mer-m8	EHD2	hsa-miR-133a-3p.1	2.36527	2.12	NA	NA
SCN2B@hsa-miR-133a-3p.1@8mer	SCN2B	hsa-miR-133a-3p.1	4.98618	5.99	NA	NA
ZBTB16@hsa-miR-133a-3p.1@7mer-1a	ZBTB16	hsa-miR-133a-3p.1	5.19586	5.57	NA	NA
TMEM158@hsa-miR-133a-3p.2@7mer-1a	TMEM158	hsa-miR-133a-3p.2	-2.2434	3.03	NA	NA
ZBTB16@hsa-miR-133a-3p.2@7mer-m8	ZBTB16	hsa-miR-133a-3p.2	4.97422	5.57	NA	NA
SCN4B@hsa-miR-139-5p@7mer-m8	SCN4B	hsa-miR-139-5p	3.82535	3.94	NA	NA
GABBR2@hsa-miR-1-3p@7mer-m8	GABBR2	hsa-miR-1-3p	-4.72133	-4.35	NA	NA
SEMA5A@hsa-miR-1-3p@7mer-1a	SEMA5A	hsa-miR-1-3p	2.31144	2.5	NA	NA
DUSP1@hsa-miR-144-3p@7mer-1a	DUSP1	hsa-miR-144-3p	3.00932	3.45	NA	NA
ERBB4@hsa-miR-144-3p@7mer-1a	ERBB4	hsa-miR-144-3p	2.59094	4.49	NA	NA
ITPR1@hsa-miR-144-3p@8mer	ITPR1	hsa-miR-144-3p	2.14976	2.8	NA	NA
RASD2@hsa-miR-144-3p@7mer-1a	RASD2	hsa-miR-144-3p	-2.95823	-2.58	NA	NA
CCDC80@hsa-miR-145-5p@7mer-m8	CCDC80	hsa-miR-145-5p	2.87048	1.99	NA	NA
THSD4@hsa-miR-202-5p@7mer-1a	THSD4	hsa-miR-202-5p	2.15291	2.71	NA	NA
THSD4@hsa-miR-204-5p@7mer-m8	THSD4	hsa-miR-204-5p	2.13999	2.71	NA	NA
ZCCHC24@hsa-miR-204-5p@7mer-m8	ZCCHC24	hsa-miR-204-5p	2.40313	2.61	NA	NA
FZD4@hsa-miR-208a-3p@7mer-1a	FZD4	hsa-miR-208a-3p	3.4276	2.9	NA	NA
RBMS3@hsa-miR-208a-3p@7mer-1a	RBMS3	hsa-miR-208a-3p	2.78891	2.87	NA	NA
FANCA@hsa-miR-214-5p@7mer-1a	FANCA	hsa-miR-214-5p	-3.07158	-2.82	NA	NA
FZD4@hsa-miR-216a-5p@7mer-m8	FZD4	hsa-miR-216a-5p	3.33038	2.9	NA	NA
ZNF423@hsa-miR-216a-5p@7mer-1a	ZNF423	hsa-miR-216a-5p	2.02514	2.57	NA	NA
DCLK1@hsa-miR-216b-5p@7mer-m8	DCLK1	hsa-miR-216b-5p	2.25217	3.14	NA	NA
LIFR@hsa-miR-218-5p@7mer-m8	LIFR	hsa-miR-218-5p	3.57388	3.65	NA	NA
ZBTB16@hsa-miR-218-5p@7mer-1a	ZBTB16	hsa-miR-218-5p	4.86054	5.57	NA	NA
ZBTB16@hsa-miR-218-5p@7mer-m8	ZBTB16	hsa-miR-218-5p	4.68379	5.57	NA	NA
EGFLAM@hsa-miR-329-3p@7mer-m8	EGFLAM	hsa-miR-329-3p	2.54717	2.33	NA	NA
ZCCHC24@hsa-miR-329-3p@7mer-1a	ZCCHC24	hsa-miR-329-3p	2.38706	2.61	NA	NA
AFF3@hsa-miR-379-3p@7mer-m8	AFF3	hsa-miR-379-3p	2.21428	3.64	NA	NA
DUSP1@hsa-miR-379-3p@8mer	DUSP1	hsa-miR-379-3p	3.51071	3.45	NA	NA
THSD4@hsa-miR-379-3p@7mer-1a	THSD4	hsa-miR-379-3p	2.15709	2.71	NA	NA
ZBTB16@hsa-miR-379-5p@7mer-m8	ZBTB16	hsa-miR-379-5p	4.69459	5.57	NA	NA
EBF1@hsa-miR-381-3p@7mer-m8	EBF1	hsa-miR-381-3p	3.83641	3.44	NA	NA
NTN4@hsa-miR-381-3p@8mer	NTN4	hsa-miR-381-3p	2.99961	3.28	NA	NA
ZBTB16@hsa-miR-381-3p@7mer-1a	ZBTB16	hsa-miR-381-3p	4.57973	5.57	NA	NA
RUNX1T1@hsa-miR-383-5p.2@7mer-m8	RUNX1T1	hsa-miR-383-5p.2	2.52531	2.75	NA	NA
LIFR@hsa-miR-384@8mer	LIFR	hsa-miR-384	3.1183	3.65	NA	NA
DUSP1@hsa-miR-411-5p.1@7mer-m8	DUSP1	hsa-miR-411-5p.1	3.09305	3.45	NA	NA
DCLK1@hsa-miR-411-5p.2@7mer-1a	DCLK1	hsa-miR-411-5p.2	2.22504	3.14	NA	NA
ZBTB16@hsa-miR-411-5p.2@7mer-1a	ZBTB16	hsa-miR-411-5p.2	4.74292	5.57	NA	NA
TACC1@hsa-miR-448@7mer-m8	TACC1	hsa-miR-448	2.18341	2.06	NA	NA
ZCCHC24@hsa-miR-483-3p.1@7mer-m8	ZCCHC24	hsa-miR-483-3p.1	2.35126	2.61	NA	NA
ADCYAP1R1@hsa-miR-485-5p@8mer	ADCYAP1R1	hsa-miR-485-5p	4.62593	4.27	NA	NA
EBF1@hsa-miR-488-3p@7mer-m8	EBF1	hsa-miR-488-3p	4.02696	3.44	NA	NA
FZD4@hsa-miR-488-3p@7mer-1a	FZD4	hsa-miR-488-3p	3.40554	2.9	NA	NA
IGF1@hsa-miR-488-3p@8mer	IGF1	hsa-miR-488-3p	2.83825	3.25	NA	NA
PPP1R12B@hsa-miR-488-3p@8mer	PPP1R12B	hsa-miR-488-3p	2.58432	2.58	NA	NA
TNFRSF9@hsa-miR-494-3p@7mer-m8	TNFRSF9	hsa-miR-494-3p	-2.51203	-2.95	NA	NA
TSHZ2@hsa-miR-494-3p@7mer-m8	TSHZ2	hsa-miR-494-3p	2.97028	3.34	NA	NA
TSHZ2@hsa-miR-494-3p@8mer	TSHZ2	hsa-miR-494-3p	2.82426	3.34	NA	NA
DUSP1@hsa-miR-495-3p@7mer-1a	DUSP1	hsa-miR-495-3p	3.11564	3.45	NA	NA
ERBB4@hsa-miR-495-3p@7mer-1a	ERBB4	hsa-miR-495-3p	2.72911	4.49	NA	NA
GABBR2@hsa-miR-495-3p@8mer	GABBR2	hsa-miR-495-3p	-6.32574	-4.35	NA	NA
GABBR2@hsa-miR-519d-3p@8mer	GABBR2	hsa-miR-519d-3p	-6.01011	-4.35	NA	NA
KLF9@hsa-miR-519d-3p@7mer-m8	KLF9	hsa-miR-519d-3p	2.02857	2.08	NA	NA
SEMA5A@hsa-miR-519d-3p@7mer-m8	SEMA5A	hsa-miR-519d-3p	2.34305	2.5	NA	NA
TNS1@hsa-miR-519d-3p@7mer-m8	TNS1	hsa-miR-519d-3p	3.16877	2.73	NA	NA
FZD4@hsa-miR-543@7mer-1a	FZD4	hsa-miR-543	3.2272	2.9	NA	NA
SLC26A9@hsa-miR-543@7mer-1a	SLC26A9	hsa-miR-543	-5.3966	4.51	NA	NA
PHYHIPL@hsa-miR-599@8mer	PHYHIPL	hsa-miR-599	2.64374	1.39	NA	NA
DACH1@hsa-miR-655-3p@8mer	DACH1	hsa-miR-655-3p	2.43447	3.72	NA	NA
CCM2L@hsa-miR-665@7mer-1a	CCM2L	hsa-miR-665	2.23135	-	NA	NA
PRICKLE2@hsa-miR-665@7mer-1a	PRICKLE2	hsa-miR-665	2.06352	2.31	NA	NA
TGFBR2@hsa-miR-665@8mer	TGFBR2	hsa-miR-665	2.28738	2.38	NA	NA
FZD4@hsa-miR-670-3p@7mer-1a	FZD4	hsa-miR-670-3p	3.16902	2.9	NA	NA
LIFR@hsa-miR-6835-3p@7mer-m8	LIFR	hsa-miR-6835-3p	3.51036	3.65	NA	NA
FOS@hsa-miR-802@8mer	FOS	hsa-miR-802	4.38107	4.32	NA	NA
PRICKLE2@hsa-miR-802@7mer-1a	PRICKLE2	hsa-miR-802	2.17194	2.31	NA	NA
HDGF@hsa-miR-873-5p.1@7mer-m8	HDGF	hsa-miR-873-5p.1	-2.23147	2.03	NA	NA
GABBR2@hsa-miR-875-5p@7mer-m8	GABBR2	hsa-miR-875-5p	-5.72701	-4.35	NA	NA
