## Supplementary File 10 for "Frequency of MicroRNA Response Elements Identifies Pathologically Relevant Signaling Pathways in Cancers"

### Sheet: Sheet1
Supplementary file 10: GSEA (gene set enrichment analysis) ranked by 68 mRNAs identifed to ReMIx to have interacting MRE sites for miRNA regulation
Database	Pathway	#Gene	FDR
REACTOME	Signaling by Interleukins	12	0.0253
REACTOME	Cytokine Signaling in Immune system	16	0.0445
REACTOME	IRS-related events triggered by IGF1R	10	0.0565
REACTOME	Defective B3GALTL causes Peters-plus syndrome (PpS)	5	0.0578
REACTOME	Diseases associated with O-glycosylation of proteins	5	0.0589
REACTOME	Signaling by GPCR	18	0.0593
REACTOME	PI3K/AKT Signaling in Cancer	5	0.06
REACTOME	IGF1R signaling cascade	10	0.0607
REACTOME	SHC1 events in EGFR signaling	7	0.062
REACTOME	Disease	20	0.0622
KEGG	Pathways in cancer - Homo sapiens (human)	20	0.126
REACTOME	Cilium Assembly	5	0.153
REACTOME	Organelle biogenesis and maintenance	5	0.177
KEGG	Proteoglycans in cancer - Homo sapiens (human)	12	0.198
KEGG	cAMP signaling pathway - Homo sapiens (human)	7	0.204
REACTOME	Programmed Cell Death	5	0.206
KEGG	Cytokine-cytokine receptor interaction - Homo sapiens (human)	12	0.224
KEGG	Transcriptional misregulation in cancer - Homo sapiens (human)	5	0.224
KEGG	MAPK signaling pathway - Homo sapiens (human)	10	0.229
KEGG	Signaling pathways regulating pluripotency of stem cells - Homo sapiens (human)	11	0.279
KEGG	Ras signaling pathway - Homo sapiens (human)	8	0.283
KEGG	Neuroactive ligand-receptor interaction - Homo sapiens (human)	5	0.284
KEGG	EGFR tyrosine kinase inhibitor resistance - Homo sapiens (human)	5	0.299
REACTOME	Apoptosis	5	0.399
KEGG	Protein digestion and absorption - Homo sapiens (human)	6	0.816
REACTOME	Cell Cycle, Mitotic	8	0.999
REACTOME	Regulation of TP53 Activity	6	1
REACTOME	Pre-NOTCH Expression and Processing	5	1
REACTOME	Cell Cycle	9	1
