## Supplementary File 11 for "Frequency of MicroRNA Response Elements Identifies Pathologically Relevant Signaling Pathways in Cancers"

### Sheet: Sheet1
Supplementary file 11: SPIA (signaling pathway impact analysis) on 68 mRNAs identified by ReMIx to have interacting MRE sites for miRNA regulation
Name	ID	pSize	NDE	pNDE	tA	pPERT	pG	pGFdr	pGFWER	Status	KEGGLINK
1	Morphine addiction	5032	5	5	1	7.93876	0.004	0.0260858	1	1	Activated	http://www.genome.jp/dbget-bin/show_pathway?hsa05032+112+5613+59345+9568+408
2	ErbB signaling pathway	4012	2	2	1	-10.149	0.017	0.0862672	1	1	Inhibited	http://www.genome.jp/dbget-bin/show_pathway?hsa04012+2066+5295
3	Acute myeloid leukemia	5221	3	3	1	-7.01855	0.017	0.0862672	1	1	Inhibited	http://www.genome.jp/dbget-bin/show_pathway?hsa05221+7704+862+5295
4	Calcium signaling pathway	4020	6	6	1	-10.4962	0.019	0.094303	1	1	Inhibited	http://www.genome.jp/dbget-bin/show_pathway?hsa04020+5532+2066+5156+3708+5733+5613
5	Toll-like receptor signaling pathway	4620	2	2	1	-3.42977	0.029	0.131673	1	1	Inhibited	http://www.genome.jp/dbget-bin/show_pathway?hsa04620+5295+2353
6	Serotonergic synapse	4726	4	4	1	3.53571	0.068	0.250801	1	1	Activated	http://www.genome.jp/dbget-bin/show_pathway?hsa04726+5613+3708+59345+1843
7	Melanoma	5218	6	6	1	-20.2983	0.082	0.287085	1	1	Inhibited	http://www.genome.jp/dbget-bin/show_pathway?hsa05218+5728+5156+3082+3479+1871+5295
8	Pathways in cancer	5200	16	16	1	-25.3184	0.086	0.296993	1	1	Inhibited	http://www.genome.jp/dbget-bin/show_pathway?hsa05200+1499+5728+8322+5295+5156+3082+3479+2353+7048+7704+862+1871+6502+1163+2308+2737
9	Small cell lung cancer	5222	5	5	1	7.01673	0.103	0.337122	1	1	Activated	http://www.genome.jp/dbget-bin/show_pathway?hsa05222+1163+5728+5295+1871+6502
10	Glioma	5214	5	5	1	-11.4849	0.113	0.359382	1	1	Inhibited	http://www.genome.jp/dbget-bin/show_pathway?hsa05214+3479+5156+5295+5728+1871
11	Prostate cancer	5215	7	7	1	-14.7256	0.12	0.374432	1	1	Inhibited	http://www.genome.jp/dbget-bin/show_pathway?hsa05215+5728+2308+1499+1871+5156+3479+5295
12	ECM-receptor interaction	4512	4	4	1	4.91476	0.147	0.428846	1	1	Activated	http://www.genome.jp/dbget-bin/show_pathway?hsa04512+1277+1289+7058+3672
13	Oocyte meiosis	4114	5	5	1	-10.5618	0.154	0.442104	1	1	Inhibited	http://www.genome.jp/dbget-bin/show_pathway?hsa04114+3708+5532+5613+112+3479
14	Long-term depression	4730	2	2	1	-7.16833	0.169	0.469458	1	1	Inhibited	http://www.genome.jp/dbget-bin/show_pathway?hsa04730+3479+3708
15	Aldosterone-regulated sodium reabsorption	4960	2	2	1	-6.97843	0.172	0.474765	1	1	Inhibited	http://www.genome.jp/dbget-bin/show_pathway?hsa04960+5295+3479
16	Hedgehog signaling pathway	4340	3	3	1	-5.51642	0.193	0.510498	1	1	Inhibited	http://www.genome.jp/dbget-bin/show_pathway?hsa04340+353500+5613+2737
17	Progesterone-mediated oocyte maturation	4914	4	4	1	-2.38944	0.201	0.523495	1	1	Inhibited	http://www.genome.jp/dbget-bin/show_pathway?hsa04914+3479+112+5613+5295
18	Taste transduction	4742	2	2	1	-2.29307	0.239	0.581079	1	1	Inhibited	http://www.genome.jp/dbget-bin/show_pathway?hsa04742+5613+112
19	Cocaine addiction	5030	1	1	1	4.63845	0.243	0.586771	1	1	Activated	http://www.genome.jp/dbget-bin/show_pathway?hsa05030+5613
20	Amphetamine addiction	5031	3	3	1	2.16593	0.247	0.592397	1	1	Activated	http://www.genome.jp/dbget-bin/show_pathway?hsa05031+5613+5532+2353
21	Vibrio cholerae infection	5110	1	1	1	2.22006	0.247	0.592397	1	1	Activated	http://www.genome.jp/dbget-bin/show_pathway?hsa05110+5613
22	Gastric acid secretion	4971	3	3	1	2.20456	0.248	0.593793	1	1	Activated	http://www.genome.jp/dbget-bin/show_pathway?hsa04971+112+5613+3708
23	Basal cell carcinoma	5217	3	3	1	-8.23814	0.255	0.603455	1	1	Inhibited	http://www.genome.jp/dbget-bin/show_pathway?hsa05217+2737+8322+1499
24	GnRH signaling pathway	4912	3	3	1	2.21231	0.258	0.607537	1	1	Activated	http://www.genome.jp/dbget-bin/show_pathway?hsa04912+112+3708+5613
25	Vasopressin-regulated water reabsorption	4962	3	3	1	3.94633	0.261	0.611584	1	1	Activated	http://www.genome.jp/dbget-bin/show_pathway?hsa04962+112+5613+8766
26	Dopaminergic synapse	4728	5	5	1	3.25099	0.263	0.614263	1	1	Activated	http://www.genome.jp/dbget-bin/show_pathway?hsa04728+5613+3708+59345+2353+5532
27	Cytokine-cytokine receptor interaction	4060	12	12	1	3.52772	0.265	0.616927	1	1	Activated	http://www.genome.jp/dbget-bin/show_pathway?hsa04060+659+3977+3572+7048+3624+3604+7292+5156+3082+2690+8795+9966
28	Bile secretion	4976	2	2	1	2.29307	0.269	0.622209	1	1	Activated	http://www.genome.jp/dbget-bin/show_pathway?hsa04976+112+5613
29	Chagas disease (American trypanosomiasis)	5142	3	3	1	-2.90478	0.275	0.630021	1	1	Inhibited	http://www.genome.jp/dbget-bin/show_pathway?hsa05142+2353+7048+5295
30	Dilated cardiomyopathy	5414	5	5	1	2.13096	0.276	0.63131	1	1	Activated	http://www.genome.jp/dbget-bin/show_pathway?hsa05414+781+3672+112+5613+3479
31	Cell cycle	4110	3	3	1	-2.3586	0.315	0.678883	1	1	Inhibited	http://www.genome.jp/dbget-bin/show_pathway?hsa04110+6502+7027+1871
32	HTLV-I infection	5166	10	10	1	-4.84867	0.335	0.701364	1	1	Inhibited	http://www.genome.jp/dbget-bin/show_pathway?hsa05166+5532+112+5613+7048+5156+5295+8322+1499+1871+2353
33	Chronic myeloid leukemia	5220	3	3	1	-1.58932	0.337	0.703546	1	1	Inhibited	http://www.genome.jp/dbget-bin/show_pathway?hsa05220+7048+1871+5295
34	Salmonella infection	5132	2	2	1	-1.63047	0.35	0.717438	1	1	Inhibited	http://www.genome.jp/dbget-bin/show_pathway?hsa05132+2353+2318
35	Epstein-Barr virus infection	5169	3	3	1	-2.01007	0.354	0.721614	1	1	Inhibited	http://www.genome.jp/dbget-bin/show_pathway?hsa05169+6502+5295+5613
36	Long-term potentiation	4720	3	3	1	7.39904	0.376	0.74379	1	1	Activated	http://www.genome.jp/dbget-bin/show_pathway?hsa04720+5532+5613+3708
37	Pancreatic cancer	5212	3	3	1	-1.488	0.39	0.757227	1	1	Inhibited	http://www.genome.jp/dbget-bin/show_pathway?hsa05212+5295+1871+7048
38	Renal cell carcinoma	5211	2	2	1	-4.62032	0.398	0.764679	1	1	Inhibited	http://www.genome.jp/dbget-bin/show_pathway?hsa05211+5295+3082
39	Retrograde endocannabinoid signaling	4723	4	4	1	0.157883	0.402	0.768344	1	1	Activated	http://www.genome.jp/dbget-bin/show_pathway?hsa04723+3708+59345+112+5613
40	Alcoholism	5034	1	1	1	1.92964	0.414	0.779102	1	1	Activated	http://www.genome.jp/dbget-bin/show_pathway?hsa05034+59345
41	Malaria	5144	2	2	1	-1.3711	0.414	0.779102	1	1	Inhibited	http://www.genome.jp/dbget-bin/show_pathway?hsa05144+3082+7058
42	Gap junction	4540	5	5	1	-5.80385	0.427	0.790365	1	1	Inhibited	http://www.genome.jp/dbget-bin/show_pathway?hsa04540+1902+5613+112+5156+3708
43	Tuberculosis	5152	2	2	1	-5.57378	0.436	0.797929	1	1	Inhibited	http://www.genome.jp/dbget-bin/show_pathway?hsa05152+5532+1054
44	Toxoplasmosis	5145	1	1	1	-1.20846	0.471	0.825615	1	1	Inhibited	http://www.genome.jp/dbget-bin/show_pathway?hsa05145+5295
45	Phototransduction	4744	1	1	1	3.54944	0.473	0.827116	1	1	Activated	http://www.genome.jp/dbget-bin/show_pathway?hsa04744+408
46	Colorectal cancer	5210	4	4	1	-3.61	0.477	0.830094	1	1	Inhibited	http://www.genome.jp/dbget-bin/show_pathway?hsa05210+5295+2353+1499+7048
47	Influenza A	5164	2	2	1	-0.84242	0.483	0.834498	1	1	Inhibited	http://www.genome.jp/dbget-bin/show_pathway?hsa05164+5295+8795
48	Leukocyte transendothelial migration	4670	6	6	1	-5.11402	0.484	0.835224	1	1	Inhibited	http://www.genome.jp/dbget-bin/show_pathway?hsa04670+1500+58494+5295+1499+5829+81
49	Fc epsilon RI signaling pathway	4664	1	1	1	-2.89582	0.504	0.84933	1	1	Inhibited	http://www.genome.jp/dbget-bin/show_pathway?hsa04664+5295
50	Neurotrophin signaling pathway	4722	1	1	1	-1.65662	0.508	0.852055	1	1	Inhibited	http://www.genome.jp/dbget-bin/show_pathway?hsa04722+5295
51	Fc gamma R-mediated phagocytosis	4666	2	2	1	-1.83382	0.511	0.854078	1	1	Inhibited	http://www.genome.jp/dbget-bin/show_pathway?hsa04666+5295+8613
52	Hepatitis C	5160	1	1	1	-1.05517	0.511	0.854078	1	1	Inhibited	http://www.genome.jp/dbget-bin/show_pathway?hsa05160+5295
53	Regulation of actin cytoskeleton	4810	6	6	1	-5.32525	0.513	0.855417	1	1	Inhibited	http://www.genome.jp/dbget-bin/show_pathway?hsa04810+8396+81+5829+5295+3672+5156
54	Natural killer cell mediated cytotoxicity	4650	3	3	1	-4.84247	0.515	0.856748	1	1	Inhibited	http://www.genome.jp/dbget-bin/show_pathway?hsa04650+5532+8795+5295
55	Bacterial invasion of epithelial cells	5100	3	3	1	-4.82167	0.52	0.860042	1	1	Inhibited	http://www.genome.jp/dbget-bin/show_pathway?hsa05100+1499+5829+5295
56	Osteoclast differentiation	4380	4	4	1	-1.45014	0.562	0.885854	1	1	Inhibited	http://www.genome.jp/dbget-bin/show_pathway?hsa04380+5295+2353+5532+7048
57	Notch signaling pathway	4330	1	1	1	-2.04925	0.6	0.906495	1	1	Inhibited	http://www.genome.jp/dbget-bin/show_pathway?hsa04330+3955
58	Vascular smooth muscle contraction	4270	4	4	1	0.981073	0.623	0.917809	1	1	Activated	http://www.genome.jp/dbget-bin/show_pathway?hsa04270+4660+3708+112+5613
59	GABAergic synapse	4727	5	5	1	-1.0074	0.626	0.919221	1	1	Inhibited	http://www.genome.jp/dbget-bin/show_pathway?hsa04727+9568+112+59345+5613+66008
60	MAPK signaling pathway	4010	11	11	1	2.28316	0.674	0.93991	1	1	Activated	http://www.genome.jp/dbget-bin/show_pathway?hsa04010+5923+1843+5613+5156+781+5494+7048+408+5532+2318+2353
61	Glutamatergic synapse	4724	5	5	1	-1.77151	0.683	0.943401	1	1	Inhibited	http://www.genome.jp/dbget-bin/show_pathway?hsa04724+112+5613+3708+59345+5532
62	Endocrine and other factor-regulated calcium reabsorption	4961	4	4	1	-0.831273	0.744	0.964011	1	1	Inhibited	http://www.genome.jp/dbget-bin/show_pathway?hsa04961+8766+2099+5613+112
63	Insulin signaling pathway	4910	3	3	1	-1.80948	0.745	0.964306	1	1	Inhibited	http://www.genome.jp/dbget-bin/show_pathway?hsa04910+5613+2308+5295
64	Arrhythmogenic right ventricular cardiomyopathy (ARVC)	5412	4	4	1	0.711592	0.745	0.964306	1	1	Activated	http://www.genome.jp/dbget-bin/show_pathway?hsa05412+781+3672+81+1499
65	TGF-beta signaling pathway	4350	8	8	1	-2.0534	0.761	0.968846	1	1	Inhibited	http://www.genome.jp/dbget-bin/show_pathway?hsa04350+7058+7027+3624+9765+4090+7048+659+353500
66	Thyroid cancer	5216	1	1	1	1.35338	0.763	0.969389	1	1	Activated	http://www.genome.jp/dbget-bin/show_pathway?hsa05216+1499
67	VEGF signaling pathway	4370	3	3	1	-1.14756	0.785	0.975026	1	1	Inhibited	http://www.genome.jp/dbget-bin/show_pathway?hsa04370+5532+5295+5829
68	Endometrial cancer	5213	3	3	1	1.12404	0.799	0.978291	1	1	Activated	http://www.genome.jp/dbget-bin/show_pathway?hsa05213+1499+5728+5295
69	Chemokine signaling pathway	4062	6	6	1	1.87579	0.8	0.978515	1	1	Activated	http://www.genome.jp/dbget-bin/show_pathway?hsa04062+5829+5295+59345+408+112+5613
70	Wnt signaling pathway	4310	7	7	1	-1.58316	0.808	0.98026	1	1	Inhibited	http://www.genome.jp/dbget-bin/show_pathway?hsa04310+5532+8322+166336+57216+56998+1499+5613
71	Axon guidance	4360	9	9	1	0.97154	0.846	0.987482	1	1	Activated	http://www.genome.jp/dbget-bin/show_pathway?hsa04360+5532+59277+6586+219699+1946+9423+56896+10512+9037
72	Tight junction	4530	4	4	1	0.237597	0.89	0.993715	1	1	Activated	http://www.genome.jp/dbget-bin/show_pathway?hsa04530+58494+1499+81+5728
73	Focal adhesion	4510	14	14	1	-1.53435	0.905	0.995337	1	1	Inhibited	http://www.genome.jp/dbget-bin/show_pathway?hsa04510+3672+2318+5728+5295+81+5829+5923+1277+1289+7058+5156+3082+3479+1499
74	Melanogenesis	4916	4	4	1	-1.12253	0.927	0.997268	1	1	Inhibited	http://www.genome.jp/dbget-bin/show_pathway?hsa04916+5613+8322+112+1499
75	Apoptosis	4210	4	4	1	-0.473904	0.955	0.998972	1	1	Inhibited	http://www.genome.jp/dbget-bin/show_pathway?hsa04210+5532+5613+5295+8795
76	Cholinergic synapse	4725	6	6	1	-0.211581	0.969	0.999514	1	1	Inhibited	http://www.genome.jp/dbget-bin/show_pathway?hsa04725+112+5613+3708+59345+5295+2353
77	RNA transport	3013	1	1	1	0	NA	1	1	1	Inhibited	http://www.genome.jp/dbget-bin/show_pathway?hsa03013+26019
78	Fanconi anemia pathway	3460	1	1	1	0	NA	1	1	1	Inhibited	http://www.genome.jp/dbget-bin/show_pathway?hsa03460+2175
79	Phosphatidylinositol signaling system	4070	6	6	1	0	NA	1	1	1	Inhibited	http://www.genome.jp/dbget-bin/show_pathway?hsa04070+5728+3708+5295+4952+8396+3613
80	Neuroactive ligand-receptor interaction	4080	5	5	1	0	NA	1	1	1	Inhibited	http://www.genome.jp/dbget-bin/show_pathway?hsa04080+2690+9568+117+1902+5733
81	p53 signaling pathway	4115	4	4	1	0	NA	1	1	1	Inhibited	http://www.genome.jp/dbget-bin/show_pathway?hsa04115+901+5728+3479+8795
82	Protein processing in endoplasmic reticulum	4141	2	2	1	0	NA	1	1	1	Inhibited	http://www.genome.jp/dbget-bin/show_pathway?hsa04141+55432+51128
83	mTOR signaling pathway	4150	3	3	1	0	NA	1	1	1	Inhibited	http://www.genome.jp/dbget-bin/show_pathway?hsa04150+5295+3479+5728
84	Jak-STAT signaling pathway	4630	4	4	1	0	NA	1	1	1	Inhibited	http://www.genome.jp/dbget-bin/show_pathway?hsa04630+5295+2690+3572+3977
85	T cell receptor signaling pathway	4660	3	3	1	0	NA	1	1	1	Inhibited	http://www.genome.jp/dbget-bin/show_pathway?hsa04660+5295+2353+5532
86	B cell receptor signaling pathway	4662	3	3	1	0	NA	1	1	1	Inhibited	http://www.genome.jp/dbget-bin/show_pathway?hsa04662+5295+2353+5532
87	Olfactory transduction	4740	1	1	1	0	NA	1	1	1	Inhibited	http://www.genome.jp/dbget-bin/show_pathway?hsa04740+5613
88	Type II diabetes mellitus	4930	1	1	1	0	NA	1	1	1	Inhibited	http://www.genome.jp/dbget-bin/show_pathway?hsa04930+5295
89	Salivary secretion	4970	3	3	1	0	NA	1	1	1	Inhibited	http://www.genome.jp/dbget-bin/show_pathway?hsa04970+112+5613+3708
90	Pancreatic secretion	4972	3	3	1	0	NA	1	1	1	Inhibited	http://www.genome.jp/dbget-bin/show_pathway?hsa04972+3708+112+8766
91	Carbohydrate digestion and absorption	4973	1	1	1	0	NA	1	1	1	Inhibited	http://www.genome.jp/dbget-bin/show_pathway?hsa04973+5295
92	Mineral absorption	4978	2	2	1	0	NA	1	1	1	Inhibited	http://www.genome.jp/dbget-bin/show_pathway?hsa04978+113235+115019
93	Alzheimer's disease	5010	2	2	1	0	1	1	1	1	Inhibited	http://www.genome.jp/dbget-bin/show_pathway?hsa05010+3708+5532
94	Amyotrophic lateral sclerosis (ALS)	5014	1	1	1	0	NA	1	1	1	Inhibited	http://www.genome.jp/dbget-bin/show_pathway?hsa05014+5532
95	Huntington's disease	5016	1	1	1	0	NA	1	1	1	Inhibited	http://www.genome.jp/dbget-bin/show_pathway?hsa05016+3708
96	Prion diseases	5020	1	1	1	0	NA	1	1	1	Inhibited	http://www.genome.jp/dbget-bin/show_pathway?hsa05020+5613
97	Epithelial cell signaling in Helicobacter pylori infection	5120	1	1	1	0	NA	1	1	1	Inhibited	http://www.genome.jp/dbget-bin/show_pathway?hsa05120+58494
98	Pathogenic Escherichia coli infection	5130	1	1	1	0	NA	1	1	1	Inhibited	http://www.genome.jp/dbget-bin/show_pathway?hsa05130+1499
99	Pertussis	5133	1	1	1	0	NA	1	1	1	Inhibited	http://www.genome.jp/dbget-bin/show_pathway?hsa05133+2353
100	Legionellosis	5134	1	1	1	0	NA	1	1	1	Inhibited	http://www.genome.jp/dbget-bin/show_pathway?hsa05134+51128
101	Leishmaniasis	5140	1	1	1	0	NA	1	1	1	Inhibited	http://www.genome.jp/dbget-bin/show_pathway?hsa05140+2353
102	Amoebiasis	5146	5	5	1	0	NA	1	1	1	Inhibited	http://www.genome.jp/dbget-bin/show_pathway?hsa05146+5295+5613+1277+1289+81
103	Measles	5162	2	2	1	0	1	1	1	1	Inhibited	http://www.genome.jp/dbget-bin/show_pathway?hsa05162+5295+8795
104	Herpes simplex infection	5168	2	2	1	0	NA	1	1	1	Inhibited	http://www.genome.jp/dbget-bin/show_pathway?hsa05168+2353+6502
105	Transcriptional misregulation in cancer	5202	5	5	1	0	NA	1	1	1	Inhibited	http://www.genome.jp/dbget-bin/show_pathway?hsa05202+2308+7048+3479+862+7704
106	Viral carcinogenesis	5203	6	6	1	0	NA	1	1	1	Inhibited	http://www.genome.jp/dbget-bin/show_pathway?hsa05203+5829+5295+6502+81+3572+5613
107	Bladder cancer	5219	1	1	1	0	NA	1	1	1	Inhibited	http://www.genome.jp/dbget-bin/show_pathway?hsa05219+1871
108	Non-small cell lung cancer	5223	2	2	1	0	NA	1	1	1	Inhibited	http://www.genome.jp/dbget-bin/show_pathway?hsa05223+5295+1871
109	Systemic lupus erythematosus	5322	1	1	1	0	NA	1	1	1	Inhibited	http://www.genome.jp/dbget-bin/show_pathway?hsa05322+81
110	Rheumatoid arthritis	5323	1	1	1	0	NA	1	1	1	Inhibited	http://www.genome.jp/dbget-bin/show_pathway?hsa05323+2353
